# DAP12-deficient microglia adopt a TREM2-independent antigen-presenting state with a glial-to-neuronal cascade in Nasu-Hakola disease

**DOI:** 10.64898/2026.10.07.757387

**Authors:** Julio Leon, Satoshi Yoshinaga, Ikuko Koya, Grecia Palafox, Yoshinari Ando, Ken-ichiro Kubo, Jonathan Moody, Masaki Takao, Piero Carninci, Jay Shin, Carlo Condello, Hideyuki Okano, Chung Chau Hon, Satoru Morimoto

**Author notes:** **Corresponding authors.** Julio Leon and Satoru Morimoto.

## Abstract

Nasu-Hakola disease (NHD), a dementia with about 200 cases worldwide, is caused by loss-of-function mutation of *TYROBP*, encoding DAP12, or its receptor *TREM2*. TREM2-DAP12 is the switch that converts microglia from a surveillant to a reactive state; what DAP12-deficient microglia become and to what extent they reshape their microenvironment is unknown. We profiled prefrontal cortex and hippocampus from an NHD donor and control by single-nucleus RNA sequencing and mapped the glial changes *in situ* by spatial transcriptomics. NHD microglia adopted a CIITA-driven, MHC class II-high antigen-presenting state with complement, iron and glycolytic programs and Fc receptors but not the TREM2-dependent lipid program. Astrocytes became pan-reactive and lost metallothionein expression, oligodendrocytes lost mature cells and cholesterol synthesis, and excitatory neurons lost presynaptic and activity programs, consistently between regions and across a published cohort. DAP12 deficiency left microglia in an antigen-presenting state short of the TREM2-dependent arm, accompanied by a glial-to-neuronal cascade.
