## Supplementary Data index for "DAP12-deficient microglia adopt a TREM2-independent antigen-presenting state with a glial-to-neuronal cascade in Nasu-Hakola disease"

supplementary_data	number	workbook_title	workbook_name	file	sheet	internal_id	former_supplementary_data	sheet_holds	title_internal	backs_figures	source_script	rows	cols	md5	bytes
Supplementary Data 1	1	Data dictionary: the columns of every sheet of every Supplementary Data workbook, with the workbook, sheet, figures backed and source script of each table, and the analysis-wide conventions.	Data dictionary	Supplementary_Data_1.xlsx	Data	ST0	1	Data dictionary: the columns of every sheet of every Supplementary Data workbook and the analysis-wide conventions.	Data dictionary: the columns of every sheet of every Supplementary Data workbook (the tables built after the dictionary — sequencing-depth, Zhou donor arms, Visium and program effect sizes — are documented in full in the README sheet of their workbook) and the analysis-wide conventions.	n/a	90_build_supplementary_tables_FH.R + _ST0_data_dictionary_FH.R	254	11	ab3332d148eae7b8554656b1ef0793cc	37800
Supplementary Data 2	2	Samples, nuclei and annotation: per-library sequencing and quality-control metrics, post-QC nucleus counts per cell type, region and condition, frontal cortical neuron subclass counts, hippocampal neuron subtype assignment per nucleus, and the myeloid nucleus selection chain.	Samples, nuclei and annotation	Supplementary_Data_2.xlsx	QC_per_sample	ST12	13	Per-library sequencing and quality-control metrics for the seven snRNA-seq libraries.	Per-library sequencing and QC metrics for the seven snRNA-seq libraries.	Methods; Supplementary QC figure	90_build_supplementary_tables_FH.R	8	13	f8bd6055130c39b69e08bca0d12bbc9e	125303
Supplementary Data 2	2	Samples, nuclei and annotation: per-library sequencing and quality-control metrics, post-QC nucleus counts per cell type, region and condition, frontal cortical neuron subclass counts, hippocampal neuron subtype assignment per nucleus, and the myeloid nucleus selection chain.	Samples, nuclei and annotation	Supplementary_Data_2.xlsx	Nucleus_counts	ST9	10	Post-QC nucleus counts per cell type, region and condition.	Post-QC nucleus counts per cell type x region x condition. Totals 55,354.	Fig 1 composition; Supplementary composition panels	90_build_supplementary_tables_FH.R	20	4	f8bd6055130c39b69e08bca0d12bbc9e	125303
Supplementary Data 2	2	Samples, nuclei and annotation: per-library sequencing and quality-control metrics, post-QC nucleus counts per cell type, region and condition, frontal cortical neuron subclass counts, hippocampal neuron subtype assignment per nucleus, and the myeloid nucleus selection chain.	Samples, nuclei and annotation	Supplementary_Data_2.xlsx	Frontal_subclasses	ST10	11	Frontal cortical neuron subclass counts per condition.	Frontal cortical neuron subclass counts per condition: 15 subclasses (9 excitatory from the Jorstad 2023 dorsolateral prefrontal cortex label transfer, including L4 IT; 6 inhibitory from Azimuth).	Fig 5 neuron subclass composition; Fig 5f	90_build_supplementary_tables_FH.R	29	5	f8bd6055130c39b69e08bca0d12bbc9e	125303
Supplementary Data 2	2	Samples, nuclei and annotation: per-library sequencing and quality-control metrics, post-QC nucleus counts per cell type, region and condition, frontal cortical neuron subclass counts, hippocampal neuron subtype assignment per nucleus, and the myeloid nucleus selection chain.	Samples, nuclei and annotation	Supplementary_Data_2.xlsx	Hippocampal_subtypes	ST11	12	Hippocampal neuron subtype assignment per nucleus.	Hippocampal neuron subtype assignment per nucleus (de-novo re-annotation).	Fig 5 hippocampal neuron panels	90_build_supplementary_tables_FH.R	3548	6	f8bd6055130c39b69e08bca0d12bbc9e	125303
Supplementary Data 2	2	Samples, nuclei and annotation: per-library sequencing and quality-control metrics, post-QC nucleus counts per cell type, region and condition, frontal cortical neuron subclass counts, hippocampal neuron subtype assignment per nucleus, and the myeloid nucleus selection chain.	Samples, nuclei and annotation	Supplementary_Data_2.xlsx	Myeloid_selection	ST17b	20	Myeloid nucleus selection chain per condition and region.	Myeloid nucleus selection chain per condition x region: Azimuth Micro-PVM, oligodendrocyte doublets removed, CD163+/F13A1+ removed, microglia analyzed; with the separate Lymphocyte class counted alongside.	Fig 2a/2d/2h; Supplementary Fig. 3	92_micro_only_MAST_FH.R	4	8	f8bd6055130c39b69e08bca0d12bbc9e	125303
Supplementary Data 3	3	Per-nucleus MAST differential expression, NHD versus control, per cell type and region and per frontal neuronal subclass.	Per-nucleus differential expression	Supplementary_Data_3.xlsx	Data	ST1	2	Per-nucleus MAST differential expression, NHD versus control, per cell type and region and per frontal neuronal subclass.	Per-nucleus MAST discovery differential expression, NHD vs control, for each cell type x region and for each frontal neuronal subclass (excitatory subclasses from the Jorstad 2023 dorsolateral prefrontal cortex label transfer, including L4 IT; inhibitory subclasses from Azimuth).	Fig 1c-f; Fig 2b,e,f; Fig 3 astrocyte volcano; Fig 4 oligodendrocyte volcano; Fig 5 neuron volcano grid	40_mast_percell_dual_FH.R (broad) + 45_mast_subclass_FH.R (subclass)	84058	19	64db8381295769a14230e5ac94788b49	8345677
Supplementary Data 4	4	Pseudobulk DESeq2 differential expression per cell type and region (confirmatory tier; hippocampal P values withheld).	Pseudobulk differential expression	Supplementary_Data_4.xlsx	Data	ST2	3	Pseudobulk DESeq2 differential expression per cell type and region (confirmatory tier; hippocampal P values withheld).	Pseudobulk DESeq2 differential expression per cell type x region, the confirmatory tier of the dual-method design.	Fig 1 dual-method concordance; confirmatory tier for Figs 2-5	30_pseudobulk_wald_FH.R	167374	20	942db3a6d2a9e153aa2454e30e3f9e92	21860283
Supplementary Data 5	5	Gene-set enrichment (fgsea) on genes ranked by trimmed log2 fold change, per cell type and region, with nucleus-count power tiers, and the detection-gated microglial enrichment behind Supplementary Fig. 3b.	Gene-set enrichment	Supplementary_Data_5.xlsx	Data	ST3	4	Gene-set enrichment (fgsea) on genes ranked by trimmed log2 fold change, per cell type and region, with nucleus-count power tiers.	fGSEA pathway enrichment on the pre-ranked MAST gene list, per subtype x region, with nucleus-count power tiers.	Fig 2g; Fig 3d; Supplementary Fig 3b	44_gsea_MAST_cliffs_FH.R + 44b_gsea_subclass_FH.R	42353	13	3535e4da3b4961ee9db9dfd9aaaa126c	5069019
Supplementary Data 5	5	Gene-set enrichment (fgsea) on genes ranked by trimmed log2 fold change, per cell type and region, with nucleus-count power tiers, and the detection-gated microglial enrichment behind Supplementary Fig. 3b.	Gene-set enrichment	Supplementary_Data_5.xlsx	Micro_PVM_detection_gated	ST3	4	Gene-set enrichment (fgsea) on genes ranked by trimmed log2 fold change, per cell type and region, with nucleus-count power tiers.	fGSEA pathway enrichment on the pre-ranked MAST gene list, per subtype x region, with nucleus-count power tiers.	Fig 2g; Fig 3d; Supplementary Fig 3b	44_gsea_MAST_cliffs_FH.R + 44b_gsea_subclass_FH.R	3093	13	3535e4da3b4961ee9db9dfd9aaaa126c	5069019
Supplementary Data 6	6	Gene sets and markers: the curated signature gene sets used for module scoring and program dot plots, with symbol-mapping provenance, and the top ten protein-coding positive markers per annotated cell type.	Gene sets and markers	Supplementary_Data_6.xlsx	Signatures	ST6	7	Curated signature gene sets used for module scoring and program dot plots, with symbol-mapping provenance.	Curated signature gene sets used for module scoring and program dot plots.	Fig 2d; Fig 3e,f; Fig 4d; Fig 5d	90_build_supplementary_tables_FH.R	703	8	fd4a9ca6f3a738faf16b4160bf8883c4	37272
Supplementary Data 6	6	Gene sets and markers: the curated signature gene sets used for module scoring and program dot plots, with symbol-mapping provenance, and the top ten protein-coding positive markers per annotated cell type.	Gene sets and markers	Supplementary_Data_6.xlsx	Cell_type_markers	ST8	9	Cell-type marker genes: top ten protein-coding positive markers per annotated cell type.	Cell-type marker genes: top 10 protein-coding positive markers per annotated cell type.	Fig 1 atlas / annotation support	90_build_supplementary_tables_FH.R	100	4	fd4a9ca6f3a738faf16b4160bf8883c4	37272
Supplementary Data 7	7	Program effect sizes and sensitivity: program-level Cliff's delta per cell type and region for Figs. 2d, 3e, 4d and 5d, per-nucleus neuronal program scores, the hippocampal unresolved-cluster sensitivity, and the per-library RNA-integrity arm.	Program effect sizes and sensitivity	Supplementary_Data_7.xlsx	Program_deltas	ST24	27	Program-level Cliff's delta, NHD versus control, per cell type and region: the curated-program and signature scores of Figs. 2d, 3e, 4d and 5d (microglia, astrocytes, oligodendrocyte lineage, excitatory and inhibitory neurons), per nucleus Wilcoxon q and the effect gate, long form and by program with both regions side by side.	Program-level Cliff's delta, NHD versus control, per cell type and region: the curated-program and signature scores of Figs. 2d, 3e, 4d and 5d (microglia, astrocytes, oligodendrocyte lineage, excitatory and inhibitory neurons), per nucleus Wilcoxon q and the effect gate, long form and by program with both regions side by side.	Fig. 2d; Fig. 3e,f; Fig. 4d; Fig. 5d	127_program_delta_table_FH.R (copies of the panel tables of 2B_micro_program_violins_FH.R, 3D_astro_state_violins_FH.R, 3Fp_oligo_lineage_block_FH.R and 4C2_neuron_programme_dotmatrix_FH.R; the gene membership of every program is listed in Supplementary Data 6, sheet Signatures, under the program name as it appears here)	88	14	dee6500a1e0b71849069aba39e2ce0f1	2026602
Supplementary Data 7	7	Program effect sizes and sensitivity: program-level Cliff's delta per cell type and region for Figs. 2d, 3e, 4d and 5d, per-nucleus neuronal program scores, the hippocampal unresolved-cluster sensitivity, and the per-library RNA-integrity arm.	Program effect sizes and sensitivity	Supplementary_Data_7.xlsx	By_program	ST24	27	Program-level Cliff's delta, NHD versus control, per cell type and region: the curated-program and signature scores of Figs. 2d, 3e, 4d and 5d (microglia, astrocytes, oligodendrocyte lineage, excitatory and inhibitory neurons), per nucleus Wilcoxon q and the effect gate, long form and by program with both regions side by side.	Program-level Cliff's delta, NHD versus control, per cell type and region: the curated-program and signature scores of Figs. 2d, 3e, 4d and 5d (microglia, astrocytes, oligodendrocyte lineage, excitatory and inhibitory neurons), per nucleus Wilcoxon q and the effect gate, long form and by program with both regions side by side.	Fig. 2d; Fig. 3e,f; Fig. 4d; Fig. 5d	127_program_delta_table_FH.R (copies of the panel tables of 2B_micro_program_violins_FH.R, 3D_astro_state_violins_FH.R, 3Fp_oligo_lineage_block_FH.R and 4C2_neuron_programme_dotmatrix_FH.R; the gene membership of every program is listed in Supplementary Data 6, sheet Signatures, under the program name as it appears here)	44	8	dee6500a1e0b71849069aba39e2ce0f1	2026602
Supplementary Data 7	7	Program effect sizes and sensitivity: program-level Cliff's delta per cell type and region for Figs. 2d, 3e, 4d and 5d, per-nucleus neuronal program scores, the hippocampal unresolved-cluster sensitivity, and the per-library RNA-integrity arm.	Program effect sizes and sensitivity	Supplementary_Data_7.xlsx	Neuron_scores_per_nucleus	ST7	8	Per-nucleus neuronal program scores for excitatory and inhibitory neurons.	Per-nucleus neuronal program module scores (8 programs) for excitatory and inhibitory neurons.	Fig 5 neuron program violins and dot matrix	90_build_supplementary_tables_FH.R	17963	13	dee6500a1e0b71849069aba39e2ce0f1	2026602
Supplementary Data 7	7	Program effect sizes and sensitivity: program-level Cliff's delta per cell type and region for Figs. 2d, 3e, 4d and 5d, per-nucleus neuronal program scores, the hippocampal unresolved-cluster sensitivity, and the per-library RNA-integrity arm.	Program effect sizes and sensitivity	Supplementary_Data_7.xlsx	Unresolved_sensitivity	ST16	18	Hippocampal excitatory-neuron program effect sizes with and without the unresolved cluster.	Cliff's delta per neuronal program in hippocampal excitatory neurons, computed twice: over all nuclei, and excluding the nuclei whose subtype in Supplementary Data 2, sheet Hippocampal_subtypes is Unresolved.	Fig 5d (taxonomy sensitivity)	90_build_supplementary_tables_FH.R	2	7	dee6500a1e0b71849069aba39e2ce0f1	2026602
Supplementary Data 7	7	Program effect sizes and sensitivity: program-level Cliff's delta per cell type and region for Figs. 2d, 3e, 4d and 5d, per-nucleus neuronal program scores, the hippocampal unresolved-cluster sensitivity, and the per-library RNA-integrity arm.	Program effect sizes and sensitivity	Supplementary_Data_7.xlsx	RIN_per_library	ST15	16	Per-library mean excitatory-neuron program scores with RNA integrity number.	Per-library mean neuronal program scores in excitatory neurons, with RNA integrity number, for the seven libraries. Computed from the same per-nucleus scores that produced Fig. 5d.	Fig 5d (per-library support); RNA-quality sensitivity	90_build_supplementary_tables_FH.R (score cache of 4C_signature_violins_FH.R)	7	10	dee6500a1e0b71849069aba39e2ce0f1	2026602
Supplementary Data 7	7	Program effect sizes and sensitivity: program-level Cliff's delta per cell type and region for Figs. 2d, 3e, 4d and 5d, per-nucleus neuronal program scores, the hippocampal unresolved-cluster sensitivity, and the per-library RNA-integrity arm.	Program effect sizes and sensitivity	Supplementary_Data_7.xlsx	RIN_gap	ST15b	17	Per-region RNA-integrity gap beside the NHD-minus-control program loss, on library means.	Per-region summary of ST15: the control-minus-NHD RIN gap beside the NHD-minus-control program loss computed on library means.	Fig 5d (RNA-quality sensitivity)	90_build_supplementary_tables_FH.R	2	6	dee6500a1e0b71849069aba39e2ce0f1	2026602
Supplementary Data 8	8	Microglia: myeloid transcription-factor activity on the CollecTRI regulon behind Fig. 2h, with the admission gate and the down-sampling sensitivity arm, and the pooled Micro-PVM versus microglia-only comparison for eight activation genes.	Microglia: transcription-factor activity and myeloid pooling	Supplementary_Data_8.xlsx	TF_activity_Fig2h	ST14	15	Myeloid transcription-factor activity on the CollecTRI regulon behind Fig. 2h, with the admission gate and the down-sampling sensitivity arm.	Myeloid transcription-factor activity on the signed, curated CollecTRI regulon, scored on log-normalized counts across all 2,985 nuclei, with the pre-declared six-criterion admission gate and a 750-UMI down-sampling falsification test alongside. This is the table behind Fig. 2h.	Fig 2h	68_micro_TF_collectri_FH.R + 70b_micro_TF_bipartite_FH.R	118	28	ba9acf75def492658928de373bd9151f	35572
Supplementary Data 8	8	Microglia: myeloid transcription-factor activity on the CollecTRI regulon behind Fig. 2h, with the admission gate and the down-sampling sensitivity arm, and the pooled Micro-PVM versus microglia-only comparison for eight activation genes.	Microglia: transcription-factor activity and myeloid pooling	Supplementary_Data_8.xlsx	Pooled_vs_microglia_only	ST17	19	Pooled Micro-PVM versus microglia-only effect sizes for eight activation genes.	Gene-level comparison of the pooled Micro-PVM analysis against a microglia-only re-analysis, for eight microglial activation genes x two regions. Shows that pooling CD163+/F13A1+ nuclei with microglia does not cost gene-level sensitivity.	Fig 2 (pooling justification); Methods annotation paragraph	92_micro_only_MAST_FH.R + 90_build_supplementary_tables_FH.R	16	15	ba9acf75def492658928de373bd9151f	35572
Supplementary Data 9	9	Cross-cohort contrast with Zhou et al. 2023: direction consistency per cell type and region against the empirical chance baseline, and the same statistic recomputed per Zhou NHD donor arm with and without the shared donor; and TYROBP detection in the microglia of each Zhou et al. 2023 donor.	Cross-cohort contrast with Zhou et al. 2023	Supplementary_Data_9.xlsx	Direction_consistency	ST13	14	Direction consistency with the Zhou et al. 2023 cohort per cell type and region, against the empirical chance baseline.	Cross-cohort direction consistency against Zhou 2023, per cell type x region panel, measured against an empirical baseline. Not a replication test.	Supplementary Fig. 3c (microglia); Fig 3c (astrocytes); Fig 5c (neurons); Supplementary Fig. 2e (all twelve comparisons)	70_zhou_crosscohort_FH.R	12	18	e371235a394309f256c9777c950dcf20	37659
Supplementary Data 9	9	Cross-cohort contrast with Zhou et al. 2023: direction consistency per cell type and region against the empirical chance baseline, and the same statistic recomputed per Zhou NHD donor arm with and without the shared donor; and TYROBP detection in the microglia of each Zhou et al. 2023 donor.	Cross-cohort contrast with Zhou et al. 2023	Supplementary_Data_9.xlsx	Donor_arms	ST19	22	Cross-cohort direction consistency with the Zhou et al. 2023 cohort recomputed with and without the shared donor (donor 861 = Zhou NHD3): all three Zhou NHD donors, the two independent donors, donor 861 alone, and each independent donor alone; same pipeline and statistic as sheet Direction_consistency.	Cross-cohort direction consistency with the Zhou et al. 2023 cohort recomputed with and without the shared donor (donor 861 = Zhou NHD3): all three Zhou NHD donors, the two independent donors, donor 861 alone, and each independent donor alone; same pipeline and statistic as sheet Direction_consistency.	Supplementary Fig. 2e	105_zhou_pseudobulk_cache_FH.R; 106_zhou_crosscohort_arms_FH.R (statistic: _zhou_crosscohort_core_FH.R, shared with Supplementary Data 9, sheet Direction_consistency)	84	27	e371235a394309f256c9777c950dcf20	37659
Supplementary Data 9	9	Cross-cohort contrast with Zhou et al. 2023: direction consistency per cell type and region against the empirical chance baseline, and the same statistic recomputed per Zhou NHD donor arm with and without the shared donor; and TYROBP detection in the microglia of each Zhou et al. 2023 donor.	Cross-cohort contrast with Zhou et al. 2023	Supplementary_Data_9.xlsx	Within_Zhou_donors	ST19	22	Cross-cohort direction consistency with the Zhou et al. 2023 cohort recomputed with and without the shared donor (donor 861 = Zhou NHD3): all three Zhou NHD donors, the two independent donors, donor 861 alone, and each independent donor alone; same pipeline and statistic as sheet Direction_consistency.	Cross-cohort direction consistency with the Zhou et al. 2023 cohort recomputed with and without the shared donor (donor 861 = Zhou NHD3): all three Zhou NHD donors, the two independent donors, donor 861 alone, and each independent donor alone; same pipeline and statistic as sheet Direction_consistency.	Supplementary Fig. 2e	105_zhou_pseudobulk_cache_FH.R; 106_zhou_crosscohort_arms_FH.R (statistic: _zhou_crosscohort_core_FH.R, shared with Supplementary Data 9, sheet Direction_consistency)	18	6	e371235a394309f256c9777c950dcf20	37659
Supplementary Data 9	9	Cross-cohort contrast with Zhou et al. 2023: direction consistency per cell type and region against the empirical chance baseline, and the same statistic recomputed per Zhou NHD donor arm with and without the shared donor; and TYROBP detection in the microglia of each Zhou et al. 2023 donor.	Cross-cohort contrast with Zhou et al. 2023	Supplementary_Data_9.xlsx	TYROBP_per_donor	ST32		TYROBP, TREM2 and CSF1R detection in the microglia of each Zhou et al. 2023 donor (3 NHD, 11 controls) with each donor's median UMI depth, from the reprocessed GSE190015 matrices; NHD3 is donor 861, the donor shared with this study.	TYROBP, TREM2 and CSF1R detection in the microglia of each Zhou et al. 2023 donor (3 NHD, 11 controls) with each donor's median UMI depth, from the reprocessed GSE190015 matrices; NHD3 is donor 861, the donor shared with this study.	Discussion (TYROBP transcript retained in all three Zhou et al. NHD donors)	131_zhou_TYROBP_per_donor_FH.R (re-processed Zhou et al. 2023 object of 01_zhou_QC_Azimuth_Harmony.R)	14	8	e371235a394309f256c9777c950dcf20	37659
Supplementary Data 10	10	Sequencing-depth diagnostics: per-compartment depth ratios, UMI-floor sweep, depth-only artifact by normalization, neuronal-program depth artifact and myeloid depth comparison (six sheets, A-F).	Sequencing-depth diagnostics	Supplementary_Data_10.xlsx	A_relative_RNA_content	ST18	21	Sequencing-depth diagnostics: per-compartment depth ratios, UMI-floor sweep, depth-only artifact by normalization, neuronal-program depth artifact and myeloid depth comparison.	Sequencing-depth diagnostics: per-compartment NHD-to-control depth ratios, the UMI-floor sweep, the depth-only artifact by normalization, the neuronal-program depth artifact and the myeloid depth comparison (six sheets, A-F).	Methods > Sequencing depth; Fig 2h sensitivity arm; Fig 5d depth caveat	96_depth_diagnostics_FH.R (A-E); 95_TF_depth_sensitivity_FH.R (F)	48	8	4679b0f49a765c88299b95ab4528e00e	22978
Supplementary Data 10	10	Sequencing-depth diagnostics: per-compartment depth ratios, UMI-floor sweep, depth-only artifact by normalization, neuronal-program depth artifact and myeloid depth comparison (six sheets, A-F).	Sequencing-depth diagnostics	Supplementary_Data_10.xlsx	B_threshold_sweep	ST18	21	Sequencing-depth diagnostics: per-compartment depth ratios, UMI-floor sweep, depth-only artifact by normalization, neuronal-program depth artifact and myeloid depth comparison.	Sequencing-depth diagnostics: per-compartment NHD-to-control depth ratios, the UMI-floor sweep, the depth-only artifact by normalization, the neuronal-program depth artifact and the myeloid depth comparison (six sheets, A-F).	Methods > Sequencing depth; Fig 2h sensitivity arm; Fig 5d depth caveat	96_depth_diagnostics_FH.R (A-E); 95_TF_depth_sensitivity_FH.R (F)	6	8	4679b0f49a765c88299b95ab4528e00e	22978
Supplementary Data 10	10	Sequencing-depth diagnostics: per-compartment depth ratios, UMI-floor sweep, depth-only artifact by normalization, neuronal-program depth artifact and myeloid depth comparison (six sheets, A-F).	Sequencing-depth diagnostics	Supplementary_Data_10.xlsx	C_artifact_by_treatment	ST18	21	Sequencing-depth diagnostics: per-compartment depth ratios, UMI-floor sweep, depth-only artifact by normalization, neuronal-program depth artifact and myeloid depth comparison.	Sequencing-depth diagnostics: per-compartment NHD-to-control depth ratios, the UMI-floor sweep, the depth-only artifact by normalization, the neuronal-program depth artifact and the myeloid depth comparison (six sheets, A-F).	Methods > Sequencing depth; Fig 2h sensitivity arm; Fig 5d depth caveat	96_depth_diagnostics_FH.R (A-E); 95_TF_depth_sensitivity_FH.R (F)	6	7	4679b0f49a765c88299b95ab4528e00e	22978
Supplementary Data 10	10	Sequencing-depth diagnostics: per-compartment depth ratios, UMI-floor sweep, depth-only artifact by normalization, neuronal-program depth artifact and myeloid depth comparison (six sheets, A-F).	Sequencing-depth diagnostics	Supplementary_Data_10.xlsx	D_condition_balance	ST18	21	Sequencing-depth diagnostics: per-compartment depth ratios, UMI-floor sweep, depth-only artifact by normalization, neuronal-program depth artifact and myeloid depth comparison.	Sequencing-depth diagnostics: per-compartment NHD-to-control depth ratios, the UMI-floor sweep, the depth-only artifact by normalization, the neuronal-program depth artifact and the myeloid depth comparison (six sheets, A-F).	Methods > Sequencing depth; Fig 2h sensitivity arm; Fig 5d depth caveat	96_depth_diagnostics_FH.R (A-E); 95_TF_depth_sensitivity_FH.R (F)	13	8	4679b0f49a765c88299b95ab4528e00e	22978
Supplementary Data 10	10	Sequencing-depth diagnostics: per-compartment depth ratios, UMI-floor sweep, depth-only artifact by normalization, neuronal-program depth artifact and myeloid depth comparison (six sheets, A-F).	Sequencing-depth diagnostics	Supplementary_Data_10.xlsx	E_neuron_module_artifact	ST18	21	Sequencing-depth diagnostics: per-compartment depth ratios, UMI-floor sweep, depth-only artifact by normalization, neuronal-program depth artifact and myeloid depth comparison.	Sequencing-depth diagnostics: per-compartment NHD-to-control depth ratios, the UMI-floor sweep, the depth-only artifact by normalization, the neuronal-program depth artifact and the myeloid depth comparison (six sheets, A-F).	Methods > Sequencing depth; Fig 2h sensitivity arm; Fig 5d depth caveat	96_depth_diagnostics_FH.R (A-E); 95_TF_depth_sensitivity_FH.R (F)	20	9	4679b0f49a765c88299b95ab4528e00e	22978
Supplementary Data 10	10	Sequencing-depth diagnostics: per-compartment depth ratios, UMI-floor sweep, depth-only artifact by normalization, neuronal-program depth artifact and myeloid depth comparison (six sheets, A-F).	Sequencing-depth diagnostics	Supplementary_Data_10.xlsx	F_myeloid_condition_depth	ST18	21	Sequencing-depth diagnostics: per-compartment depth ratios, UMI-floor sweep, depth-only artifact by normalization, neuronal-program depth artifact and myeloid depth comparison.	Sequencing-depth diagnostics: per-compartment NHD-to-control depth ratios, the UMI-floor sweep, the depth-only artifact by normalization, the neuronal-program depth artifact and the myeloid depth comparison (six sheets, A-F).	Methods > Sequencing depth; Fig 2h sensitivity arm; Fig 5d depth caveat	96_depth_diagnostics_FH.R (A-E); 95_TF_depth_sensitivity_FH.R (F)	4	9	4679b0f49a765c88299b95ab4528e00e	22978
Supplementary Data 11	11	Visium spatial transcriptomics: the spatial-domain annotation of every spot with the layer IV order statistics, program expression per domain and the per-gene band means of the Fig. 6d heatmap with the gene sets scored on tissue, the microglia-rich versus microglia-poor spot contrasts, and the cell2location composition of every domain.	Visium spatial transcriptomics	Supplementary_Data_11.xlsx	Spot_annotation	ST22	25	Visium spatial-domain annotation of every spot: final domain, tissue-call tier, and the layer I / pia refinement flags (BANKSY-primary rule and the histology-only sensitivity rule), with the per-section layer IV signal-and-order statistics as a second sheet.	Visium spatial-domain annotation of every spot: final domain, tissue-call tier, and the layer I / pia refinement flags (BANKSY-primary rule and the histology-only sensitivity rule), with the per-section layer IV signal-and-order statistics as a second sheet.	Fig. 6a,b; Supplementary Fig. 4c	125_visium_domain_annotation_table_FH.R (domains: integrated_cluster_identity.csv + integrated_domain_levels.csv; layer I / pia refinement: 120_visium_L1_histology_refinement_FH.R)	18765	15	84837ef017ef6cc5f7b53d7f89a6e1d6	1283495
Supplementary Data 11	11	Visium spatial transcriptomics: the spatial-domain annotation of every spot with the layer IV order statistics, program expression per domain and the per-gene band means of the Fig. 6d heatmap with the gene sets scored on tissue, the microglia-rich versus microglia-poor spot contrasts, and the cell2location composition of every domain.	Visium spatial transcriptomics	Supplementary_Data_11.xlsx	Layer_IV_order	ST22	25	Visium spatial-domain annotation of every spot: final domain, tissue-call tier, and the layer I / pia refinement flags (BANKSY-primary rule and the histology-only sensitivity rule), with the per-section layer IV signal-and-order statistics as a second sheet.	Visium spatial-domain annotation of every spot: final domain, tissue-call tier, and the layer I / pia refinement flags (BANKSY-primary rule and the histology-only sensitivity rule), with the per-section layer IV signal-and-order statistics as a second sheet.	Fig. 6a,b; Supplementary Fig. 4c	125_visium_domain_annotation_table_FH.R (domains: integrated_cluster_identity.csv + integrated_domain_levels.csv; layer I / pia refinement: 120_visium_L1_histology_refinement_FH.R)	4	10	84837ef017ef6cc5f7b53d7f89a6e1d6	1283495
Supplementary Data 11	11	Visium spatial transcriptomics: the spatial-domain annotation of every spot with the layer IV order statistics, program expression per domain and the per-gene band means of the Fig. 6d heatmap with the gene sets scored on tissue, the microglia-rich versus microglia-poor spot contrasts, and the cell2location composition of every domain.	Visium spatial transcriptomics	Supplementary_Data_11.xlsx	Programs_per_domain	ST23	26	Visium program expression per spatial domain: mean and median UMI per 10,000 of the complement/MHC-II and fatty-acid/sphingomyelin programs per domain and condition (Fig. 6e), the per-gene means and log2 NHD/control ratios per band of the Fig. 6d heatmap, and the gene membership of every program scored on tissue.	Visium program expression per spatial domain: mean and median UMI per 10,000 of the complement/MHC-II and fatty-acid/sphingomyelin programs per domain and condition (Fig. 6e), the per-gene means and log2 NHD/control ratios per band of the Fig. 6d heatmap, and the gene membership of every program scored on tissue.	Fig. 6d,e	126_visium_program_tables_FH.R (copies of the Fig. 6e, Fig. 6d and module-membership tables of 67b_visium_fig6e_alldepth_FH.R, 73_visium_supplychain_heatmap_FH.R and 65_visium_prep_depthmatched_FH.R; programs defined in 65_visium_prep_depthmatched_FH.R)	32	7	84837ef017ef6cc5f7b53d7f89a6e1d6	1283495
Supplementary Data 11	11	Visium spatial transcriptomics: the spatial-domain annotation of every spot with the layer IV order statistics, program expression per domain and the per-gene band means of the Fig. 6d heatmap with the gene sets scored on tissue, the microglia-rich versus microglia-poor spot contrasts, and the cell2location composition of every domain.	Visium spatial transcriptomics	Supplementary_Data_11.xlsx	Genes_by_band	ST23	26	Visium program expression per spatial domain: mean and median UMI per 10,000 of the complement/MHC-II and fatty-acid/sphingomyelin programs per domain and condition (Fig. 6e), the per-gene means and log2 NHD/control ratios per band of the Fig. 6d heatmap, and the gene membership of every program scored on tissue.	Visium program expression per spatial domain: mean and median UMI per 10,000 of the complement/MHC-II and fatty-acid/sphingomyelin programs per domain and condition (Fig. 6e), the per-gene means and log2 NHD/control ratios per band of the Fig. 6d heatmap, and the gene membership of every program scored on tissue.	Fig. 6d,e	126_visium_program_tables_FH.R (copies of the Fig. 6e, Fig. 6d and module-membership tables of 67b_visium_fig6e_alldepth_FH.R, 73_visium_supplychain_heatmap_FH.R and 65_visium_prep_depthmatched_FH.R; programs defined in 65_visium_prep_depthmatched_FH.R)	294	7	84837ef017ef6cc5f7b53d7f89a6e1d6	1283495
Supplementary Data 11	11	Visium spatial transcriptomics: the spatial-domain annotation of every spot with the layer IV order statistics, program expression per domain and the per-gene band means of the Fig. 6d heatmap with the gene sets scored on tissue, the microglia-rich versus microglia-poor spot contrasts, and the cell2location composition of every domain.	Visium spatial transcriptomics	Supplementary_Data_11.xlsx	Gene_sets_Visium	ST23	26	Visium program expression per spatial domain: mean and median UMI per 10,000 of the complement/MHC-II and fatty-acid/sphingomyelin programs per domain and condition (Fig. 6e), the per-gene means and log2 NHD/control ratios per band of the Fig. 6d heatmap, and the gene membership of every program scored on tissue.	Visium program expression per spatial domain: mean and median UMI per 10,000 of the complement/MHC-II and fatty-acid/sphingomyelin programs per domain and condition (Fig. 6e), the per-gene means and log2 NHD/control ratios per band of the Fig. 6d heatmap, and the gene membership of every program scored on tissue.	Fig. 6d,e	126_visium_program_tables_FH.R (copies of the Fig. 6e, Fig. 6d and module-membership tables of 67b_visium_fig6e_alldepth_FH.R, 73_visium_supplychain_heatmap_FH.R and 65_visium_prep_depthmatched_FH.R; programs defined in 65_visium_prep_depthmatched_FH.R)	73	3	84837ef017ef6cc5f7b53d7f89a6e1d6	1283495
Supplementary Data 11	11	Visium spatial transcriptomics: the spatial-domain annotation of every spot with the layer IV order statistics, program expression per domain and the per-gene band means of the Fig. 6d heatmap with the gene sets scored on tissue, the microglia-rich versus microglia-poor spot contrasts, and the cell2location composition of every domain.	Visium spatial transcriptomics	Supplementary_Data_11.xlsx	Microglia_proximity	ST20	23	Visium spots ranked by cell2location microglial fraction within each section and spatial domain: Cliff's delta between the microglia-rich and microglia-poor quartiles for microglial, astrocytic and lipid module scores and cell-type abundances, with block-bootstrap confidence intervals and a toroidal-shift null; grey matter in both conditions, white matter in the two NHD sections; absolute-abundan…	Visium spots ranked by cell2location microglial fraction within each section and spatial domain: Cliff's delta between the microglia-rich and microglia-poor quartiles for microglial, astrocytic and lipid module scores and cell-type abundances, with block-bootstrap confidence intervals and a toroidal-shift null; grey matter in both conditions, white matter in the two NHD sections; absolute-abundan…	Fig. 6f	111_visium_proximity_severity_FH.R (module scores: 65_visium_prep_depthmatched_FH.R; abundances: cell2location)	480	20	84837ef017ef6cc5f7b53d7f89a6e1d6	1283495
Supplementary Data 11	11	Visium spatial transcriptomics: the spatial-domain annotation of every spot with the layer IV order statistics, program expression per domain and the per-gene band means of the Fig. 6d heatmap with the gene sets scored on tissue, the microglia-rich versus microglia-poor spot contrasts, and the cell2location composition of every domain.	Visium spatial transcriptomics	Supplementary_Data_11.xlsx	Composition_per_domain	ST21	24	Cell2location composition of every Visium spatial domain: mean per-spot proportion of the eight reference cell types per domain and condition, and the log2 NHD-to-control ratio of the means with a block-bootstrap interval; no P values (one donor per condition).	Cell2location composition of every Visium spatial domain: mean per-spot proportion of the eight reference cell types per domain and condition, and the log2 NHD-to-control ratio of the means with a block-bootstrap interval; no P values (one donor per condition).	Fig. 6g	114_visium_domain_composition_FH.R (abundances: cell2location; domains: integrated_cluster_identity.csv + integrated_domain_levels.csv)	64	22	84837ef017ef6cc5f7b53d7f89a6e1d6	1283495
Supplementary Data 12	12	Source data for the cell-cell communication and composition panels: the compensatory signaling routes of Fig. 2c, the CellChat pathway totals behind the chords of Figs. 3g, 3h and 5e, the ligand-receptor probabilities behind Figs. 3g, 3h, 4j, 5e and 5g, and the oligodendrocyte state composition of Fig. 4h.	Cell-cell communication and composition source data	Supplementary_Data_12.xlsx	Compensatory_routes	ST25		Compensatory signaling routes of Fig. 2c: per-gene detection in control and NHD myeloid nuclei, raw and depth-adjusted, with the route and the detection floor.	Compensatory signaling routes of Fig. 2c: per-gene detection in control and NHD myeloid nuclei, raw and depth-adjusted, with the route and the detection floor.	Fig. 2c	2Y_compensatory_routes_FH.R + 132_supp_data_12_communication_FH.R	52	9	2d242fbc18ca0b02cbd7481e477c0077	57756
Supplementary Data 12	12	Source data for the cell-cell communication and composition panels: the compensatory signaling routes of Fig. 2c, the CellChat pathway totals behind the chords of Figs. 3g, 3h and 5e, the ligand-receptor probabilities behind Figs. 3g, 3h, 4j, 5e and 5g, and the oligodendrocyte state composition of Fig. 4h.	Cell-cell communication and composition source data	Supplementary_Data_12.xlsx	Chord_pathway_totals	ST26		CellChat pathway totals behind the chord diagrams of Figs. 3g, 3h and 5e: summed communication probability per sender, receiver and pathway, with its share of that region and condition.	CellChat pathway totals behind the chord diagrams of Figs. 3g, 3h and 5e: summed communication probability per sender, receiver and pathway, with its share of that region and condition.	Fig. 3g; Fig. 3h; Fig. 5e	3A_micro_glia_chord_FH.R + 4E_micro_to_ExInh_chord_FH.R + 132_supp_data_12_communication_FH.R	97	9	2d242fbc18ca0b02cbd7481e477c0077	57756
Supplementary Data 12	12	Source data for the cell-cell communication and composition panels: the compensatory signaling routes of Fig. 2c, the CellChat pathway totals behind the chords of Figs. 3g, 3h and 5e, the ligand-receptor probabilities behind Figs. 3g, 3h, 4j, 5e and 5g, and the oligodendrocyte state composition of Fig. 4h.	Cell-cell communication and composition source data	Supplementary_Data_12.xlsx	LR_microglia_to_glia	ST27		Microglial ligand to glial receptor communication probabilities behind Fig. 3g (astrocytes) and Fig. 4j (oligodendrocyte lineage), per region.	Microglial ligand to glial receptor communication probabilities behind Fig. 3g (astrocytes) and Fig. 4j (oligodendrocyte lineage), per region.	Fig. 3g; Fig. 4j	3B_micro_glia_LR_FH.R (Fig. 3g) + 3N_micro_oligolineage_LR_datadriven_FH.R (Fig. 4j) + 132_supp_data_12_communication_FH.R	52	16	2d242fbc18ca0b02cbd7481e477c0077	57756
Supplementary Data 12	12	Source data for the cell-cell communication and composition panels: the compensatory signaling routes of Fig. 2c, the CellChat pathway totals behind the chords of Figs. 3g, 3h and 5e, the ligand-receptor probabilities behind Figs. 3g, 3h, 4j, 5e and 5g, and the oligodendrocyte state composition of Fig. 4h.	Cell-cell communication and composition source data	Supplementary_Data_12.xlsx	LR_astrocyte_to_neuron	ST28		Astrocytic ligand to neuronal receptor communication probabilities behind Fig. 3h, with the raw-count detection of each receptor.	Astrocytic ligand to neuronal receptor communication probabilities behind Fig. 3h, with the raw-count detection of each receptor.	Fig. 3h	4G_astro_neuron_LR_FH.R + 132_supp_data_12_communication_FH.R	24	19	2d242fbc18ca0b02cbd7481e477c0077	57756
Supplementary Data 12	12	Source data for the cell-cell communication and composition panels: the compensatory signaling routes of Fig. 2c, the CellChat pathway totals behind the chords of Figs. 3g, 3h and 5e, the ligand-receptor probabilities behind Figs. 3g, 3h, 4j, 5e and 5g, and the oligodendrocyte state composition of Fig. 4h.	Cell-cell communication and composition source data	Supplementary_Data_12.xlsx	LR_microglia_to_neuron	ST29		Microglial ligand to neuronal receptor communication probabilities behind Fig. 5e, per region and neuronal class.	Microglial ligand to neuronal receptor communication probabilities behind Fig. 5e, per region and neuronal class.	Fig. 5e	4E_LR_pairs_ExInh_FH.R + 132_supp_data_12_communication_FH.R	40	12	2d242fbc18ca0b02cbd7481e477c0077	57756
Supplementary Data 12	12	Source data for the cell-cell communication and composition panels: the compensatory signaling routes of Fig. 2c, the CellChat pathway totals behind the chords of Figs. 3g, 3h and 5e, the ligand-receptor probabilities behind Figs. 3g, 3h, 4j, 5e and 5g, and the oligodendrocyte state composition of Fig. 4h.	Cell-cell communication and composition source data	Supplementary_Data_12.xlsx	LR_microglia_to_neuron_subtype	ST30		The Fig. 5e pairs resolved by neuronal subtype (Fig. 5g): mean expression and detection of each receptor per subtype, region and condition.	The Fig. 5e pairs resolved by neuronal subtype (Fig. 5g): mean expression and detection of each receptor per subtype, region and condition.	Fig. 5g	4_micro_neuron_subtype_LR_FH.R + 132_supp_data_12_communication_FH.R	198	11	2d242fbc18ca0b02cbd7481e477c0077	57756
Supplementary Data 12	12	Source data for the cell-cell communication and composition panels: the compensatory signaling routes of Fig. 2c, the CellChat pathway totals behind the chords of Figs. 3g, 3h and 5e, the ligand-receptor probabilities behind Figs. 3g, 3h, 4j, 5e and 5g, and the oligodendrocyte state composition of Fig. 4h.	Cell-cell communication and composition source data	Supplementary_Data_12.xlsx	Oligo_state_composition	ST31		Oligodendrocyte state composition behind Fig. 4h: nuclei and fraction per state, region and condition.	Oligodendrocyte state composition behind Fig. 4h: nuclei and fraction per state, region and condition.	Fig. 4h	3K_oligo_state_composition_FH.R + 132_supp_data_12_communication_FH.R	16	5	2d242fbc18ca0b02cbd7481e477c0077	57756
