## Supplementary Data 8: Microglia for "DAP12-deficient microglia adopt a TREM2-independent antigen-presenting state with a glial-to-neuronal cascade in Nasu-Hakola disease"

### Sheet: README
Label	Supplementary Data 8
Title	Microglia: myeloid transcription-factor activity on the CollecTRI regulon behind Fig. 2h, with the admission gate and the down-sampling sensitivity arm, and the pooled Micro-PVM versus microglia-only comparison for eight activation genes.
Sheets	TF_activity_Fig2h, Pooled_vs_microglia_only
Conventions	See Supplementary Data 1 (data dictionary) for analysis-wide conventions: discovery criteria, Cliff's delta, the q* mark, depth matching, the p-underflow floor (2.2250739e-308 means p < 2.2e-308, never p = 0), and NA = not tested.
— sheet TF_activity_Fig2h —
Holds	Myeloid transcription-factor activity on the CollecTRI regulon behind Fig. 2h, with the admission gate and the down-sampling sensitivity arm.
Backs figures	Fig 2h
Source script	68_micro_TF_collectri_FH.R + 70b_micro_TF_bipartite_FH.R
column	type	permitted_values	definition
TF	character	HGNC symbol of a transcription factor	Factor whose activity was inferred in microglia.
region	character	Frontal | Hippo	Region in which the factor was scored.
statistic	character	ulm	decoupleR univariate linear model.
ranking_metric	character	cliffs_delta	The per-gene statistic scored: microglial Cliff's delta, NHD vs control, on depth-matched nuclei.
score	numeric	z-like, unitless	ULM activity score on the signed CollecTRI regulon. Positive = inferred activity increased in NHD.
p_value	numeric	0-1; floored at 2.2250739e-308	Two-sided p-value for the ULM score.
q_BH	numeric	0-1; floored at 2.2250739e-308	Benjamini-Hochberg q-value computed once over all 118 TF x region tests in this table (64 unique factors). It is not computed over the 54 factors of the gate audit.
score_750	numeric	ULM t statistic, or NA	The same activity score recomputed on the 750-unique-molecular-identifier sensitivity arm (nuclei below the floor excluded, the remainder thinned to exactly that depth). NA where the factor does not clear the 10% detection floor after thinning and so cannot be scored in that arm; 22 of 118 rows are NA for that reason, including PPARG, STAT1 and CEBPB. Down-sampling is a falsification test here, n…
q_BH_750	numeric	0-1, or NA	Benjamini-Hochberg q for score_750, corrected within the sensitivity arm's own family of tests (100 TF x region tests scored after thinning, of which 96 join a row of this table) rather than the primary family (118), because the two arms score different numbers of factors. Compare the two columns for agreement, not for identical values. The four 750-UMI tests without a primary row are ARNT (Front…
score_noHK	numeric	z-like, unitless	Housekeeping leave-out score: the same ULM score after removing housekeeping, heat-shock and nuclear-quality transcripts from the ranked list.
n_target	integer	count of genes	Target coverage: CollecTRI targets of this factor present in the scored gene list for this region.
scored_both_regions	logical	TRUE | FALSE	TRUE if the factor cleared the detection floor in both regions and therefore reached the admission gate. FALSE factors are scored in one region only and are ungated by construction.
gate_outcome	character	gated hit | excluded | declared control | declared null (DAM-2) | not gated	Outcome of the pre-declared six-criterion gate. 'declared control' is SPI1, admitted by declaration as a lineage control, not by passing; 'declared null (DAM-2)' marks the factor carried as the pre-declared DAM-2 null.
gate_first_failure	character	passes | C1 coverage | C2 reproducibility | C3 robustness | C4 coherence | C5 interpretability | C6 anchor support | not gated (scored in one region only)	First criterion the factor failed.
gate_mean_z	numeric	z-like, unitless	Mean of the frontal and hippocampal scores; the quantity plotted in Fig. 2h.
gate_coverage	integer	count of genes	Smaller of the two regional target counts.
gate_leaveout_ratio	numeric	ratio >= 0	Smaller of the two regional |score_noHK| / |score| ratios; how much of the score survives removing housekeeping transcripts.
gate_mor_purity	numeric	0.5-1	Fraction of the factor's CollecTRI edges sharing one sign; low purity makes the score uninterpretable.
gate_tf_own_delta	numeric	-1 to 1, or NA	The factor's OWN Cliff's delta as a gene; used to detect a score incoherent with the factor's own expression.
gate_anchor_detected	integer	count of genes, or NA	Declared literature anchor genes for this factor that were detected.
gate_anchor_total	integer	count of genes, or NA	Declared literature anchor genes for this factor.
gate_anchor_dir_frac	numeric	0-1, or NA	Fraction of detected anchors moving in the direction the inferred activity predicts.
gate_C1_coverage	logical	TRUE | FALSE | NA	C1: target coverage at or above the minimum.
gate_C2_reproducible	logical	TRUE | FALSE | NA	C2: both regional scores exceed the null band with the same sign.
gate_C3_robust	logical	TRUE | FALSE | NA	C3: the score survives the housekeeping leave-out in both regions.
gate_C4_coherent	logical	TRUE | FALSE | NA	C4: the score is not contradicted by the factor's own expression change.
gate_C5_interpretable	logical	TRUE | FALSE | NA	C5: the factor's regulon is sign-pure enough for the score to have a direction.
gate_C6_anchored	logical	TRUE | FALSE | NA	C6: enough declared literature anchors are detected and move in the predicted direction.
— sheet Pooled_vs_microglia_only —
Holds	Pooled Micro-PVM versus microglia-only effect sizes for eight activation genes.
Backs figures	Fig 2 (pooling justification); Methods annotation paragraph
Source script	92_micro_only_MAST_FH.R + 90_build_supplementary_tables_FH.R
column	type	permitted_values	definition
gene	character	HGNC symbol	One of the eight microglial activation genes compared between the pooled and microglia-only analyses.
region	character	Frontal | Hippo	Region of the contrast.
pooled_delta	numeric	-1 to 1	Cliff's delta from the pooled Micro-PVM analysis, copied verbatim from Supplementary Data 3.
pooled_pct_NHD	numeric	0-1	Fraction of NHD Micro-PVM nuclei with at least one raw UMI, from Supplementary Data 3.
pooled_pct_CON	numeric	0-1	Fraction of control Micro-PVM nuclei with at least one raw UMI, from Supplementary Data 3.
pooled_padj	numeric	0-1	Bonferroni-adjusted MAST p from Supplementary Data 3. Bonferroni, not BH: Seurat adjusts over all 26,973 assay features.
pooled_discovery	logical	TRUE | FALSE	discovery_filtered of Supplementary Data 3: padj < 0.05 AND |delta| >= 0.15 AND raw detection >= 10%, after the curated artifact filter.
micro_delta	numeric	-1 to 1	Cliff's delta from the microglia-only re-analysis on the 2,824 microglia, identical model.
micro_pct_NHD	numeric	0-1	Raw detection in NHD microglia.
micro_pct_CON	numeric	0-1	Raw detection in control microglia.
micro_padj	numeric	0-1 or NA	Bonferroni-adjusted MAST p from the microglia-only run. NA where MAST did not test the gene - see micro_tested.
micro_discovery	logical	TRUE | FALSE	Discovery call in the microglia-only run, same three criteria.
delta_difference	numeric	-2 to 2	pooled_delta minus micro_delta. The empirical size of the pooling effect for that gene; it needs no denominator.
pooled_tested	logical	TRUE | FALSE	Whether MAST returned the gene in the pooled run. FALSE means the gene fell below min.pct 0.1 or logfc.threshold 0.1 and was not tested - it does not mean no effect.
micro_tested	logical	TRUE | FALSE	As pooled_tested, for the microglia-only run. Where FALSE, delta and detection are still reported (computed directly on the raw RNA layer) so the row is never blank.

### Sheet: TF_activity_Fig2h
TF	region	statistic	ranking_metric	score	p_value	q_BH	score_750	q_BH_750	score_noHK	n_target	scored_both_regions	gate_outcome	gate_first_failure	gate_mean_z	gate_coverage	gate_leaveout_ratio	gate_mor_purity	gate_tf_own_delta	gate_anchor_detected	gate_anchor_total	gate_anchor_dir_frac	gate_C1_coverage	gate_C2_reproducible	gate_C3_robust	gate_C4_coherent	gate_C5_interpretable	gate_C6_anchored
CIITA	Hippo	ulm	cliffs_delta	4.90892	9.61926e-07	8.38681e-05	4.26786	0.000680432	5.02079	13	TRUE	gated hit	passes	3.97338	13	1.02279	0.8125	0.253234	5	5	1	TRUE	TRUE	TRUE	TRUE	TRUE	TRUE
STAT3	Frontal	ulm	cliffs_delta	3.70228	0.000218319	0.0064404	3.08026	0.0232108	3.63488	88	TRUE	gated hit	passes	3.27187	88	0.788418	0.894977	0.163572	2	4	1	TRUE	TRUE	TRUE	TRUE	TRUE	TRUE
CIITA	Frontal	ulm	cliffs_delta	3.03783	0.00240766	0.0405863	3.53281	0.00597199	3.3633	13	TRUE	gated hit	passes	3.97338	13	1.02279	0.8125	0.253234	5	5	1	TRUE	TRUE	TRUE	TRUE	TRUE	TRUE
STAT3	Hippo	ulm	cliffs_delta	2.84147	0.00451919	0.0508644	3.21548	0.0164695	2.24027	94	TRUE	gated hit	passes	3.27187	88	0.788418	0.894977	0.163572	2	4	1	TRUE	TRUE	TRUE	TRUE	TRUE	TRUE
CREB1	Frontal	ulm	cliffs_delta	4.83375	1.42149e-06	8.38681e-05	5.31608	9.02172e-06	3.70979	78	TRUE	excluded	C6 anchor support	4.64012	78	0.767477	0.92569	0.0419424	1	5	1	TRUE	TRUE	TRUE	TRUE	TRUE	FALSE
CREB1	Hippo	ulm	cliffs_delta	4.4465	9.02696e-06	0.000355061	5.23205	9.02172e-06	3.50561	94	TRUE	excluded	C6 anchor support	4.64012	78	0.767477	0.92569	0.0419424	1	5	1	TRUE	TRUE	TRUE	TRUE	TRUE	FALSE
NFAT5	Hippo	ulm	cliffs_delta	3.24805	0.00117406	0.0241269	3.756	0.00352571	1.93597	14	TRUE	excluded	C3 robustness	2.79066	11		0.980769	0.0233559	0	7		TRUE	TRUE	FALSE	TRUE	TRUE	FALSE
CTNNB1	Frontal	ulm	cliffs_delta	3.2363	0.00122679	0.0241269	2.91793	0.0296058	3.57503	50	TRUE	excluded	C6 anchor support	2.92387	50	1.03135	0.839181	0.094293	1	9	1	TRUE	TRUE	TRUE	TRUE	TRUE	FALSE
REL	Hippo	ulm	cliffs_delta	2.90434	0.00370565	0.0508644	3.75828	0.00352571	3.00333	28	TRUE	excluded	C6 anchor support	2.8249	24	1.03408	0.929825	0.135909	0	8		TRUE	TRUE	TRUE	TRUE	TRUE	FALSE
STAT1	Frontal	ulm	cliffs_delta	2.83225	0.00465938	0.0508644			3.3684	77	TRUE	excluded	C2 reproducibility	2.13079	77	1.1893	0.924837	-0.0268249				TRUE	FALSE	FALSE	TRUE	TRUE	FALSE
CEBPB	Frontal	ulm	cliffs_delta	2.82663	0.0047416	0.0508644			3.40233	90	TRUE	excluded	C6 anchor support	2.75066	90	1.00788	0.949339	0.0460135				TRUE	TRUE	TRUE	TRUE	TRUE	FALSE
REL	Frontal	ulm	cliffs_delta	2.74545	0.00608618	0.0598475	2.94214	0.0296058	3.08118	24	TRUE	excluded	C6 anchor support	2.8249	24	1.03408	0.929825	0.135909	0	8		TRUE	TRUE	TRUE	TRUE	TRUE	FALSE
CEBPB	Hippo	ulm	cliffs_delta	2.67468	0.00751838	0.0682437			2.69574	97	TRUE	excluded	C6 anchor support	2.75066	90	1.00788	0.949339	0.0460135				TRUE	TRUE	TRUE	TRUE	TRUE	FALSE
HIF1A	Hippo	ulm	cliffs_delta	2.62387	0.00873515	0.0712623	2.81433	0.0378705	2.08579	110	TRUE	excluded	C2 reproducibility	2.27777	96	0.794927	0.94206	0.214008	5	6	1	TRUE	FALSE	FALSE	TRUE	TRUE	TRUE
CTNNB1	Hippo	ulm	cliffs_delta	2.61143	0.00905877	0.0712623	3.59452	0.00551309	2.69329	57	TRUE	excluded	C6 anchor support	2.92387	50	1.03135	0.839181	0.094293	1	9	1	TRUE	TRUE	TRUE	TRUE	TRUE	FALSE
MAX	Hippo	ulm	cliffs_delta	2.50644	0.0122449	0.0903065	2.04576	0.174744	2.57441	14	TRUE	excluded	C6 anchor support	2.37936	12	1.02712	0.88		0	6		TRUE	TRUE	TRUE	TRUE	TRUE	FALSE
TCF7L2	Hippo	ulm	cliffs_delta	2.38878	0.0169626	0.117741	2.59998	0.0669546	2.46676	16	TRUE	excluded	C6 anchor support	2.32472	13	1.03265	0.846154	0.00442223	1	9	1	TRUE	TRUE	TRUE	TRUE	TRUE	FALSE
NFAT5	Frontal	ulm	cliffs_delta	2.33326	0.0197137	0.125276	2.07122	0.174744		11	TRUE	excluded	C3 robustness	2.79066	11		0.980769	0.0233559	0	7		TRUE	TRUE	FALSE	TRUE	TRUE	FALSE
MITF	Hippo	ulm	cliffs_delta	2.32431	0.0201715	0.125276	2.26809	0.137658	2.41529	24	TRUE	excluded	C2 reproducibility	1.59445	22	1.03914	0.911504	0.200018				TRUE	FALSE	FALSE	TRUE	TRUE	FALSE
NFKB1	Frontal	ulm	cliffs_delta	2.2885	0.0221917	0.130824	2.50691	0.0815825	1.62864	76	TRUE	excluded	C3 robustness	2.2175	76	0.55289	0.91762	0.108843	0	8		TRUE	TRUE	FALSE	TRUE	TRUE	FALSE
TCF7L2	Frontal	ulm	cliffs_delta	2.26066	0.0238663	0.130824	2.3155	0.129124	2.5206	13	TRUE	excluded	C6 anchor support	2.32472	13	1.03265	0.846154	0.00442223	1	9	1	TRUE	TRUE	TRUE	TRUE	TRUE	FALSE
MAX	Frontal	ulm	cliffs_delta	2.25229	0.024391	0.130824	2.03509	0.174744	2.47427	12	TRUE	excluded	C6 anchor support	2.37936	12	1.02712	0.88		0	6		TRUE	TRUE	TRUE	TRUE	TRUE	FALSE
NFKB1	Hippo	ulm	cliffs_delta	2.1465	0.0319088	0.163706	3.00547	0.0267603	1.18678	91	TRUE	excluded	C3 robustness	2.2175	76	0.55289	0.91762	0.108843	0	8		TRUE	TRUE	FALSE	TRUE	TRUE	FALSE
CEBPD	Hippo	ulm	cliffs_delta	-2.04096	0.0413374	0.203242	-2.05303	0.174744	-2.01428	18	TRUE	excluded	C2 reproducibility	-1.50999	14	0.882054	0.938776	0.513881				TRUE	FALSE	FALSE	FALSE	TRUE	FALSE
NRF1	Hippo	ulm	cliffs_delta	-2.01217	0.0442863	0.209032			-1.99353	10	FALSE	not gated	not gated (scored in one region only)
HIF1A	Frontal	ulm	cliffs_delta	1.93167	0.0535134	0.242869	2.0592	0.174744	1.85438	96	TRUE	excluded	C2 reproducibility	2.27777	96	0.794927	0.94206	0.214008	5	6	1	TRUE	FALSE	FALSE	TRUE	TRUE	TRUE
SP3	Frontal	ulm	cliffs_delta	1.89906	0.057672	0.252048	1.86637	0.248389	2.49771	66	TRUE	excluded	C2 reproducibility	1.7593	66	1.09067	0.929204	0.00698518				TRUE	FALSE	FALSE	TRUE	TRUE	FALSE
NFIA	Hippo	ulm	cliffs_delta	1.83596	0.0664565	0.280067			1.85867	10	FALSE	not gated	not gated (scored in one region only)
TCF4	Hippo	ulm	cliffs_delta	1.75917	0.0786447	0.312228			1.80168	11	FALSE	not gated	not gated (scored in one region only)
RUNX2	Hippo	ulm	cliffs_delta	1.73996	0.0819626	0.312228	2.1283	0.174744	1.80048	18	TRUE	excluded	C2 reproducibility	1.47247	18	1.03478	0.837209	-0.0554542				TRUE	FALSE	FALSE	FALSE	TRUE	FALSE
MEF2A	Frontal	ulm	cliffs_delta	-1.73975	0.082026	0.312228	-1.28121	0.530118	-1.63276	14	TRUE	excluded	C2 reproducibility	-1.03247	14	0.837752	0.983333	-0.0438868				TRUE	FALSE	FALSE	TRUE	TRUE	FALSE
ATF6	Hippo	ulm	cliffs_delta	1.71774	0.0859418	0.316911			1.89951	11	TRUE	excluded	C2 reproducibility	0.917344	10		0.862069	0.0233488				TRUE	FALSE	FALSE	TRUE	TRUE	FALSE
MBD2	Hippo	ulm	cliffs_delta	1.68262	0.0925478	0.330928	1.33934	0.515922	1.75728	19	TRUE	excluded	C2 reproducibility	1.48776	18	1.04437	0.935484	0.0432699				TRUE	FALSE	FALSE	TRUE	TRUE	FALSE
ZNF148	Hippo	ulm	cliffs_delta	-1.64692	0.0996727	0.337734			-1.63248	10	FALSE	not gated	not gated (scored in one region only)
SPI1	Frontal	ulm	cliffs_delta	1.64462	0.100175	0.337734	1.76726	0.266543	1.58719	87	TRUE	declared control	C2 reproducibility	0.393821	87	0.965081	0.942529	0.05374	5	5	0.4	TRUE	FALSE	FALSE	TRUE	TRUE	FALSE
SP3	Hippo	ulm	cliffs_delta	1.61954	0.105431	0.345579	2.12292	0.174744	1.76638	76	TRUE	excluded	C2 reproducibility	1.7593	66	1.09067	0.929204	0.00698518				TRUE	FALSE	FALSE	TRUE	TRUE	FALSE
STAT1	Hippo	ulm	cliffs_delta	1.42933	0.153007	0.485209			1.75554	87	TRUE	excluded	C2 reproducibility	2.13079	77	1.1893	0.924837	-0.0268249				TRUE	FALSE	FALSE	TRUE	TRUE	FALSE
SMAD4	Frontal	ulm	cliffs_delta	1.41329	0.157697	0.485209	1.23751	0.530118	1.6792	23	TRUE	excluded	C2 reproducibility	0.847528	23	1.18815	0.880282	0.0882302				TRUE	FALSE	FALSE	TRUE	TRUE	FALSE
FOXO3	Hippo	ulm	cliffs_delta	1.40417	0.160366	0.485209	1.27339	0.530118	1.1105	60	TRUE	excluded	C2 reproducibility	1.03877	48	0.670379	0.837563	-0.133067				TRUE	FALSE	FALSE	FALSE	TRUE	FALSE
IRF2	Frontal	ulm	cliffs_delta	1.31069	0.190083	0.560745	1.80813	0.266543	1.51493	15	TRUE	excluded	C2 reproducibility	1.1457	15	1.0607	0.888889	0.0517646				TRUE	FALSE	FALSE	TRUE	TRUE	FALSE
MBD2	Frontal	ulm	cliffs_delta	1.29291	0.196163	0.564567	1.34781	0.515922	1.54344	18	TRUE	excluded	C2 reproducibility	1.48776	18	1.04437	0.935484	0.0432699				TRUE	FALSE	FALSE	TRUE	TRUE	FALSE
RBPJ	Hippo	ulm	cliffs_delta	1.23477	0.217007	0.595863	0.863728	0.760419	1.28939	24	TRUE	excluded	C2 reproducibility	1.12307	23	1.04424	0.724359	0.36631				TRUE	FALSE	FALSE	TRUE	FALSE	FALSE
NR2C2	Frontal	ulm	cliffs_delta	1.23163	0.218204	0.595863	0.87737	0.760419	1.4637	12	TRUE	excluded	C2 reproducibility	0.890821	11	1.09537	0.916667	0.0224135				TRUE	FALSE	FALSE	TRUE	TRUE	FALSE
POU2F1	Frontal	ulm	cliffs_delta	1.22104	0.222186	0.595863	0.834587	0.7723	1.41312	20	TRUE	excluded	C2 reproducibility	0.478127	20	0.873001	0.851562	0.112669				TRUE	FALSE	FALSE	TRUE	TRUE	FALSE
RUNX2	Frontal	ulm	cliffs_delta	1.20498	0.228327	0.598724	1.23931	0.530118	1.40363	18	TRUE	excluded	C2 reproducibility	1.47247	18	1.03478	0.837209	-0.0554542				TRUE	FALSE	FALSE	FALSE	TRUE	FALSE
NCOA2	Hippo	ulm	cliffs_delta	-1.18969	0.234256	0.600918	-1.21979	0.530118	-1.15673	12	TRUE	excluded	C2 reproducibility	-0.866722	10	0.754437	1	-0.0503511				TRUE	FALSE	FALSE	TRUE	TRUE	FALSE
TCF12	Hippo	ulm	cliffs_delta	1.16026	0.246031	0.617694			1.2203	11	FALSE	not gated	not gated (scored in one region only)
NCOA1	Frontal	ulm	cliffs_delta	-1.12707	0.25982	0.638725	-1.36783	0.515922	-0.991507	14	TRUE	excluded	C2 reproducibility	-1.03877	14	0.879719	1	0.17039				TRUE	FALSE	FALSE	FALSE	TRUE	FALSE
TFCP2	Hippo	ulm	cliffs_delta	1.11272	0.265915	0.640366	1.78318	0.266543	1.17421	12	TRUE	excluded	C2 reproducibility	0.973146	10	1.05526	0.987013	0.0570913				TRUE	FALSE	FALSE	TRUE	TRUE	FALSE
PPARD	Hippo	ulm	cliffs_delta	1.05962	0.289398	0.675593	1.5881	0.374599	0.441963	16	TRUE	excluded	C2 reproducibility	0.821189	14	0.417095	0.76	0.252479				TRUE	FALSE	FALSE	TRUE	FALSE	FALSE
SMAD2	Frontal	ulm	cliffs_delta	1.05177	0.293006	0.675593	0.700906	0.830451	1.25099	19	TRUE	excluded	C2 reproducibility	0.731709	19	1.12744	0.814815	-0.0545391				TRUE	FALSE	FALSE	FALSE	TRUE	FALSE
RBPJ	Frontal	ulm	cliffs_delta	1.01137	0.311936	0.675593	0.469533	0.872013	1.17394	23	TRUE	excluded	C2 reproducibility	1.12307	23	1.04424	0.724359	0.36631				TRUE	FALSE	FALSE	TRUE	FALSE	FALSE
RUNX1	Frontal	ulm	cliffs_delta	1.00485	0.315066	0.675593	0.942708	0.748213	1.27127	33	TRUE	excluded	C2 reproducibility	0.218567	33	0.897605	0.875	0.0219987				TRUE	FALSE	FALSE	TRUE	TRUE	FALSE
TAL1	Frontal	ulm	cliffs_delta	-0.983019	0.325694	0.675593	-1.22235	0.530118	-0.909253	25	TRUE	excluded	C2 reproducibility	-0.471675	25	0.92496	0.927083	-0.0197009				TRUE	FALSE	FALSE	TRUE	TRUE	FALSE
IRF2	Hippo	ulm	cliffs_delta	0.980704	0.326813	0.675593	0.663296	0.830451	1.04023	19	TRUE	excluded	C2 reproducibility	1.1457	15	1.0607	0.888889	0.0517646				TRUE	FALSE	FALSE	TRUE	TRUE	FALSE
CEBPD	Frontal	ulm	cliffs_delta	-0.979016	0.327667	0.675593	-1.54048	0.398582	-0.863544	14	TRUE	excluded	C2 reproducibility	-1.50999	14	0.882054	0.938776	0.513881				TRUE	FALSE	FALSE	FALSE	TRUE	FALSE
ELF1	Frontal	ulm	cliffs_delta	0.961162	0.336564	0.675593	0.825221	0.7723	1.2089	20	TRUE	excluded	C2 reproducibility	0.108422	20	0.931328	0.962963	0.0900885				TRUE	FALSE	FALSE	TRUE	TRUE	FALSE
NCOA1	Hippo	ulm	cliffs_delta	-0.950473	0.341944	0.675593	-1.40757	0.498043	-0.90715	16	TRUE	excluded	C2 reproducibility	-1.03877	14	0.879719	1	0.17039				TRUE	FALSE	FALSE	FALSE	TRUE	FALSE
NFE2L2	Hippo	ulm	cliffs_delta	-0.945834	0.344305	0.675593	-0.383991	0.895865	-0.879674	43	TRUE	excluded	C2 reproducibility	-0.763008	37	0.603853	0.936585	0.188624				TRUE	FALSE	FALSE	FALSE	TRUE	FALSE
NR3C2	Frontal	ulm	cliffs_delta	0.945341	0.344576	0.675593	0.880559	0.760419	1.12598	11	TRUE	excluded	C2 reproducibility	0.318789	11	0.918086	0.839286	-0.0373618				TRUE	FALSE	FALSE	TRUE	TRUE	FALSE
NR3C1	Hippo	ulm	cliffs_delta	0.936188	0.349247	0.675593	0.917156	0.748213	0.95306	54	TRUE	excluded	C2 reproducibility	0.739049	51	1.01802	0.773973	-0.0391095				TRUE	FALSE	FALSE	TRUE	FALSE	FALSE
LMO2	Hippo	ulm	cliffs_delta	-0.884788	0.376338	0.716256	-0.65872	0.830451	-0.860933	10	TRUE	excluded	C2 reproducibility	-0.175891	10	0.973038	0.866667	0.0231077				TRUE	FALSE	FALSE	TRUE	TRUE	FALSE
MITF	Frontal	ulm	cliffs_delta	0.864587	0.387349	0.719809	0.738769	0.821628	1.11991	22	TRUE	excluded	C2 reproducibility	1.59445	22	1.03914	0.911504	0.200018				TRUE	FALSE	FALSE	TRUE	TRUE	FALSE
SPI1	Hippo	ulm	cliffs_delta	-0.856973	0.391524	0.719809	-0.482898	0.872013	-1.004	100	TRUE	declared control	C2 reproducibility	0.393821	87	0.965081	0.942529	0.05374	5	5	0.4	TRUE	FALSE	FALSE	TRUE	TRUE	FALSE
ETS2	Frontal	ulm	cliffs_delta	0.848026	0.396505	0.719809	0.760725	0.812523	1.14005	25	TRUE	excluded	C2 reproducibility	0.652167	25	1.17814	0.965517	0.0892251				TRUE	FALSE	FALSE	TRUE	TRUE	FALSE
TFCP2	Frontal	ulm	cliffs_delta	0.833577	0.4046	0.72225	0.651344	0.830451	1.03162	10	TRUE	excluded	C2 reproducibility	0.973146	10	1.05526	0.987013	0.0570913				TRUE	FALSE	FALSE	TRUE	TRUE	FALSE
NFATC2	Frontal	ulm	cliffs_delta	0.823872	0.410091	0.72225	0.459616	0.872013	1.06387	16	TRUE	excluded	C2 reproducibility	0.197675	16	0.872242	0.946809	0.115888				TRUE	FALSE	FALSE	TRUE	TRUE	FALSE
ELF1	Hippo	ulm	cliffs_delta	-0.744318	0.456739	0.778017	-0.272979	0.938738	-0.693204	23	TRUE	excluded	C2 reproducibility	0.108422	20	0.931328	0.962963	0.0900885				TRUE	FALSE	FALSE	TRUE	TRUE	FALSE
FOXO1	Frontal	ulm	cliffs_delta	0.730178	0.46535	0.778017			0.977126	40	TRUE	excluded	C2 reproducibility	0.494354	40	1.01586	0.742857	0.0877089				TRUE	FALSE	FALSE	TRUE	FALSE	FALSE
FLI1	Frontal	ulm	cliffs_delta	0.718743	0.472367	0.778017	0.266962	0.938738	1.00466	25	TRUE	excluded	C2 reproducibility	0.159742	25	0.836251	0.897959	0.0309626				TRUE	FALSE	FALSE	TRUE	TRUE	FALSE
NCOR1	Hippo	ulm	cliffs_delta	-0.71633	0.47384	0.778017	-1.07026	0.661856	-0.675946	20	TRUE	excluded	C2 reproducibility	-0.539964	18	0.590529	0.83871	0.0165171				TRUE	FALSE	FALSE	TRUE	TRUE	FALSE
PPARG	Frontal	ulm	cliffs_delta	0.698656	0.484832	0.778017			0.312925	59	TRUE	declared null (DAM-2)	C2 reproducibility	0.35685	59	0.447896	0.675676	-0.0739061	1	6	1	TRUE	FALSE	FALSE	FALSE	FALSE	FALSE
STAT6	Frontal	ulm	cliffs_delta	0.685782	0.492914	0.778017			0.540712	25	TRUE	excluded	C2 reproducibility	0.220121	25	0.788461	0.88189	0.011124				TRUE	FALSE	FALSE	TRUE	TRUE	FALSE
EWSR1	Hippo	ulm	cliffs_delta	-0.673531	0.500659	0.778017	-0.427207	0.880609	-0.640588	16	TRUE	excluded	C2 reproducibility	-0.071944	15	0.95109	0.916667	0.0706794				TRUE	FALSE	FALSE	FALSE	TRUE	FALSE
FOXO3	Frontal	ulm	cliffs_delta	0.673362	0.50078	0.778017	0.532634	0.872013	0.451407	48	TRUE	excluded	C2 reproducibility	1.03877	48	0.670379	0.837563	-0.133067				TRUE	FALSE	FALSE	FALSE	TRUE	FALSE
NCOR2	Hippo	ulm	cliffs_delta	-0.672844	0.501096	0.778017	-0.992023	0.713944	-0.644469	17	TRUE	excluded	C2 reproducibility	-0.271044	15	0.957829	0.857143	-0.0854658				TRUE	FALSE	FALSE	TRUE	TRUE	FALSE
PPARD	Frontal	ulm	cliffs_delta	0.582757	0.56011	0.827953	1.23886	0.530118	0.279516	14	TRUE	excluded	C2 reproducibility	0.821189	14	0.417095	0.76	0.252479				TRUE	FALSE	FALSE	TRUE	FALSE	FALSE
NFE2L2	Frontal	ulm	cliffs_delta	-0.580183	0.561844	0.827953	-0.457537	0.872013	-0.350345	37	TRUE	excluded	C2 reproducibility	-0.763008	37	0.603853	0.936585	0.188624				TRUE	FALSE	FALSE	FALSE	TRUE	FALSE
RUNX1	Hippo	ulm	cliffs_delta	-0.567717	0.570267	0.827953	0.335056	0.922011	-0.509585	43	TRUE	excluded	C2 reproducibility	0.218567	33	0.897605	0.875	0.0219987				TRUE	FALSE	FALSE	TRUE	TRUE	FALSE
E2F3	Hippo	ulm	cliffs_delta	-0.551083	0.581616	0.827953	-0.568304	0.871605	-0.507823	17	TRUE	excluded	C2 reproducibility	-0.317104	14	0.892514	0.956522	-0.0887793				TRUE	FALSE	FALSE	TRUE	TRUE	FALSE
NR2C2	Hippo	ulm	cliffs_delta	0.550012	0.58235	0.827953			0.602467	11	TRUE	excluded	C2 reproducibility	0.890821	11	1.09537	0.916667	0.0224135				TRUE	FALSE	FALSE	TRUE	TRUE	FALSE
NCOA2	Frontal	ulm	cliffs_delta	-0.543751	0.586661	0.827953	-0.376113	0.895865	-0.410226	10	TRUE	excluded	C2 reproducibility	-0.866722	10	0.754437	1	-0.0503511				TRUE	FALSE	FALSE	TRUE	TRUE	FALSE
NR3C1	Frontal	ulm	cliffs_delta	0.541911	0.587929	0.827953	0.0334067	0.986473	0.78787	51	TRUE	excluded	C2 reproducibility	0.739049	51	1.01802	0.773973	-0.0391095				TRUE	FALSE	FALSE	TRUE	FALSE	FALSE
LMO2	Frontal	ulm	cliffs_delta	0.533006	0.594077	0.827953			0.685018	10	TRUE	excluded	C2 reproducibility	-0.175891	10	0.973038	0.866667	0.0231077				TRUE	FALSE	FALSE	TRUE	TRUE	FALSE
EWSR1	Frontal	ulm	cliffs_delta	0.529643	0.596407	0.827953	0.0574012	0.983742	0.697145	15	TRUE	excluded	C2 reproducibility	-0.071944	15	0.95109	0.916667	0.0706794				TRUE	FALSE	FALSE	FALSE	TRUE	FALSE
MEF2C	Hippo	ulm	cliffs_delta	-0.494691	0.620853	0.851867	-0.516238	0.872013	-0.453136	12	FALSE	not gated	not gated (scored in one region only)
ARNT	Hippo	ulm	cliffs_delta	0.47866	0.632213	0.855785			0.519368	10	FALSE	not gated	not gated (scored in one region only)
IRF8	Hippo	ulm	cliffs_delta	-0.470245	0.638212	0.855785	-0.802098	0.782531	-0.43289	26	TRUE	excluded	C2 reproducibility	-0.0647025	25	0.920562	0.855072	-0.0258048				TRUE	FALSE	FALSE	TRUE	TRUE	FALSE
ETS2	Hippo	ulm	cliffs_delta	0.456307	0.6482	0.859411	0.183714	0.938738	0.537593	30	TRUE	excluded	C2 reproducibility	0.652167	25	1.17814	0.965517	0.0892251				TRUE	FALSE	FALSE	TRUE	TRUE	FALSE
NFATC2	Hippo	ulm	cliffs_delta	-0.428521	0.668301	0.872978	-0.18906	0.938738	-0.373774	19	TRUE	excluded	C2 reproducibility	0.197675	16	0.872242	0.946809	0.115888				TRUE	FALSE	FALSE	TRUE	TRUE	FALSE
MAF	Hippo	ulm	cliffs_delta	0.419553	0.67484	0.872978			-0.382634	11	FALSE	not gated	not gated (scored in one region only)
SMAD2	Hippo	ulm	cliffs_delta	0.411646	0.680627	0.872978	-0.0900621	0.977099	0.464106	19	TRUE	excluded	C2 reproducibility	0.731709	19	1.12744	0.814815	-0.0545391				TRUE	FALSE	FALSE	FALSE	TRUE	FALSE
FLI1	Hippo	ulm	cliffs_delta	-0.399259	0.68973	0.875141	-0.928104	0.748213	-0.333881	26	TRUE	excluded	C2 reproducibility	0.159742	25	0.836251	0.897959	0.0309626				TRUE	FALSE	FALSE	TRUE	TRUE	FALSE
NCOR1	Frontal	ulm	cliffs_delta	-0.363598	0.716189	0.891998	-0.661832	0.830451	-0.214715	18	TRUE	excluded	C2 reproducibility	-0.539964	18	0.590529	0.83871	0.0165171				TRUE	FALSE	FALSE	TRUE	TRUE	FALSE
ZBTB16	Hippo	ulm	cliffs_delta	0.35451	0.72298	0.891998			0.379605	11	FALSE	not gated	not gated (scored in one region only)
EP300	Frontal	ulm	cliffs_delta	0.341297	0.732909	0.891998	-0.189281	0.938738	0.518488	14	TRUE	excluded	C2 reproducibility	0.19454	14	1.51917	0.891892	-0.0425196				TRUE	FALSE	FALSE	TRUE	TRUE	FALSE
IRF8	Frontal	ulm	cliffs_delta	0.34084	0.733253	0.891998	0.160348	0.948499	0.527754	25	TRUE	excluded	C2 reproducibility	-0.0647025	25	0.920562	0.855072	-0.0258048				TRUE	FALSE	FALSE	TRUE	TRUE	FALSE
MEF2A	Hippo	ulm	cliffs_delta	-0.325191	0.745058	0.897111	-0.611849	0.858237	-0.272429	17	TRUE	excluded	C2 reproducibility	-1.03247	14	0.837752	0.983333	-0.0438868				TRUE	FALSE	FALSE	TRUE	TRUE	FALSE
NR3C2	Hippo	ulm	cliffs_delta	-0.307763	0.758283	0.903429	-0.547653	0.871605	-0.282553	11	TRUE	excluded	C2 reproducibility	0.318789	11	0.918086	0.839286	-0.0373618				TRUE	FALSE	FALSE	TRUE	TRUE	FALSE
SMAD3	Frontal	ulm	cliffs_delta	0.294406	0.768473	0.903429	0.239789	0.938738	0.45323	27	TRUE	excluded	C2 reproducibility	0.262399	27	1.22316	0.816754	0.0748763				TRUE	FALSE	FALSE	TRUE	TRUE	FALSE
SMAD4	Hippo	ulm	cliffs_delta	0.28177	0.778138	0.903429	1.01337	0.706761	0.346262	27	TRUE	excluded	C2 reproducibility	0.847528	23	1.18815	0.880282	0.0882302				TRUE	FALSE	FALSE	TRUE	TRUE	FALSE
POU2F1	Hippo	ulm	cliffs_delta	-0.264786	0.791192	0.903429	0.0969276	0.977099	-0.231158	20	TRUE	excluded	C2 reproducibility	0.478127	20	0.873001	0.851562	0.112669				TRUE	FALSE	FALSE	TRUE	TRUE	FALSE
FOXO1	Hippo	ulm	cliffs_delta	0.258531	0.796014	0.903429			0.262632	51	TRUE	excluded	C2 reproducibility	0.494354	40	1.01586	0.742857	0.0877089				TRUE	FALSE	FALSE	TRUE	FALSE	FALSE
DNMT3A	Frontal	ulm	cliffs_delta	0.25824	0.796243	0.903429	0.0963562	0.977099	0.333775	10	TRUE	excluded	C2 reproducibility	0.0406773	10	0.877782	0.693548	-0.0114335				TRUE	FALSE	FALSE	TRUE	FALSE	FALSE
STAT6	Hippo	ulm	cliffs_delta	-0.24554	0.806054	0.905852			-0.196262	25	TRUE	excluded	C2 reproducibility	0.220121	25	0.788461	0.88189	0.011124				TRUE	FALSE	FALSE	TRUE	TRUE	FALSE
SMAD3	Hippo	ulm	cliffs_delta	0.230393	0.817801	0.910382	0.496252	0.872013	0.281809	29	TRUE	excluded	C2 reproducibility	0.262399	27	1.22316	0.816754	0.0748763				TRUE	FALSE	FALSE	TRUE	TRUE	FALSE
NCOA3	Frontal	ulm	cliffs_delta	-0.197217	0.843674	0.930407	-0.217991	0.938738	-0.443871	17	TRUE	excluded	C2 reproducibility	-0.149465	17	2.25067	0.986667	-0.206377				TRUE	FALSE	FALSE	TRUE	TRUE	FALSE
DNMT3A	Hippo	ulm	cliffs_delta	-0.176886	0.85961	0.938783			-0.155267	12	TRUE	excluded	C2 reproducibility	0.0406773	10	0.877782	0.693548	-0.0114335				TRUE	FALSE	FALSE	TRUE	FALSE	FALSE
CUX1	Hippo	ulm	cliffs_delta	0.167254	0.867181	0.938783	0.222891	0.938738	0.222878	32	TRUE	excluded	C2 reproducibility	0.0678985	24	1.33257	0.840708	-0.0108133				TRUE	FALSE	FALSE	TRUE	TRUE	FALSE
NCOR2	Frontal	ulm	cliffs_delta	0.130755	0.89598	0.961142	-0.0666022	0.983742	0.253556	15	TRUE	excluded	C2 reproducibility	-0.271044	15	0.957829	0.857143	-0.0854658				TRUE	FALSE	FALSE	TRUE	TRUE	FALSE
ATF6	Frontal	ulm	cliffs_delta	0.116951	0.906909	0.964101	0.374941	0.895865		10	TRUE	excluded	C2 reproducibility	0.917344	10		0.862069	0.0233488				TRUE	FALSE	FALSE	TRUE	TRUE	FALSE
NCOA3	Hippo	ulm	cliffs_delta	-0.101712	0.918991	0.966671	-0.710948	0.830451	-0.672836	20	TRUE	excluded	C2 reproducibility	-0.149465	17	2.25067	0.986667	-0.206377				TRUE	FALSE	FALSE	TRUE	TRUE	FALSE
E2F3	Frontal	ulm	cliffs_delta	-0.0831257	0.933758	0.966671	-0.189653	0.938738	0.0741909	14	TRUE	excluded	C2 reproducibility	-0.317104	14	0.892514	0.956522	-0.0887793				TRUE	FALSE	FALSE	TRUE	TRUE	FALSE
NFIC	Hippo	ulm	cliffs_delta	-0.0829428	0.933902	0.966671	0.448248	0.872013	-0.0601641	12	FALSE	not gated	not gated (scored in one region only)
EP300	Hippo	ulm	cliffs_delta	0.0477838	0.961892	0.98324	0.0293238	0.986473	0.0874387	15	TRUE	excluded	C2 reproducibility	0.19454	14	1.51917	0.891892	-0.0425196				TRUE	FALSE	FALSE	TRUE	TRUE	FALSE
TAL1	Hippo	ulm	cliffs_delta	0.0396687	0.96836	0.98324	0.309728	0.93431	-0.393185	31	TRUE	excluded	C2 reproducibility	-0.471675	25	0.92496	0.927083	-0.0197009				TRUE	FALSE	FALSE	TRUE	TRUE	FALSE
CUX1	Frontal	ulm	cliffs_delta	-0.0314567	0.974908	0.98324	0.261934	0.938738	0.131248	24	TRUE	excluded	C2 reproducibility	0.0678985	24	1.33257	0.840708	-0.0108133				TRUE	FALSE	FALSE	TRUE	TRUE	FALSE
PPARG	Hippo	ulm	cliffs_delta	0.0150439	0.987998	0.987998			-0.327121	71	TRUE	declared null (DAM-2)	C2 reproducibility	0.35685	59	0.447896	0.675676	-0.0739061	1	6	1	TRUE	FALSE	FALSE	FALSE	FALSE	FALSE

### Sheet: Pooled_vs_microglia_only
gene	region	pooled_delta	pooled_pct_NHD	pooled_pct_CON	pooled_padj	pooled_discovery	micro_delta	micro_pct_NHD	micro_pct_CON	micro_padj	micro_discovery	delta_difference	pooled_tested	micro_tested
HLA-DRA	Frontal	0.271196	0.379	0.117	4.40874e-19	TRUE	0.225119	0.333	0.116	8.76452e-10	TRUE	0.0460763	TRUE	TRUE
CD74	Frontal	0.361571	0.773	0.549	2.16306e-20	TRUE	0.313293	0.742	0.545	1.82791e-12	TRUE	0.0482774	TRUE	TRUE
FTH1	Frontal	0.570293	0.667	0.16	4.76608e-64	TRUE	0.5499	0.607	0.085	5.17008e-48	TRUE	0.0203935	TRUE	TRUE
C1QB	Frontal	0.27448	0.409	0.143	9.56503e-20	TRUE	0.253912	0.386	0.137	1.98945e-13	TRUE	0.0205679	TRUE	TRUE
SPP1	Frontal	0.0606208	0.627	0.748	1.28958e-15	FALSE	0.168601	0.685	0.737	2.29644e-13	TRUE	-0.10798	TRUE	TRUE
CLEC7A	Frontal	0.0943371	0.194	0.098	1	FALSE	0.0754553	0.18	0.101	1	FALSE	0.0188817	TRUE	TRUE
ITGAX	Frontal	-0.0195957	0.261	0.276	1	FALSE	-0.0190549	0.262	0.277		FALSE	-0.000540766	TRUE	FALSE
GPNMB	Frontal						-0.00547945	0	0.005		FALSE		FALSE	FALSE
HLA-DRA	Hippo	0.466984	0.562	0.08	2.83797e-09	TRUE	0.442619	0.538	0.08	2.13922e-08	TRUE	0.0243648	TRUE	TRUE
CD74	Hippo	0.455654	0.861	0.466	2.11354e-30	TRUE	0.421576	0.84	0.465	5.09088e-26	TRUE	0.0340781	TRUE	TRUE
FTH1	Hippo	0.515145	0.631	0.115	2.57306e-20	TRUE	0.485928	0.59	0.104	1.36187e-18	TRUE	0.0292162	TRUE	TRUE
C1QB	Hippo	0.307296	0.432	0.098	2.07444e-06	TRUE	0.308777	0.431	0.096	2.13204e-06	TRUE	-0.001481	TRUE	TRUE
SPP1	Hippo	0.212324	0.656	0.532	3.59151e-33	TRUE	0.277047	0.688	0.532	4.82147e-34	TRUE	-0.0647227	TRUE	TRUE
CLEC7A	Hippo	0.205368	0.356	0.12	1	FALSE	0.177787	0.326	0.118	1	FALSE	0.0275808	TRUE	TRUE
ITGAX	Hippo	0.150297	0.511	0.281	0.162607	FALSE	0.171359	0.535	0.282	0.15332	FALSE	-0.0210626	TRUE	TRUE
GPNMB	Hippo	0.134058	0.145	0.01	1	FALSE	0.131132	0.139	0.007	0.305814	FALSE	0.00292578	TRUE	TRUE
