## Supplementary Data 9: Cross-cohort contrast with Zhou et al. for "DAP12-deficient microglia adopt a TREM2-independent antigen-presenting state with a glial-to-neuronal cascade in Nasu-Hakola disease"

### Sheet: README
Label	Supplementary Data 9
Title	Cross-cohort contrast with Zhou et al. 2023: direction consistency per cell type and region against the empirical chance baseline, and the same statistic recomputed per Zhou NHD donor arm with and without the shared donor; and TYROBP detection in the microglia of each Zhou et al. 2023 donor.
Sheets	Direction_consistency, Donor_arms, Within_Zhou_donors, TYROBP_per_donor
Conventions	See Supplementary Data 1 (data dictionary) for analysis-wide conventions: discovery criteria, Cliff's delta, the q* mark, depth matching, the p-underflow floor (2.2250739e-308 means p < 2.2e-308, never p = 0), and NA = not tested.
— sheet Direction_consistency —
Holds	Direction consistency with the Zhou et al. 2023 cohort per cell type and region, against the empirical chance baseline.
Backs figures	Supplementary Fig. 3c (microglia); Fig 3c (astrocytes); Fig 5c (neurons); Supplementary Fig. 2e (all twelve comparisons)
Source script	70_zhou_crosscohort_FH.R
column	type	permitted_values	definition
panel	character	<our cell type> <our region> vs Zhou OCC	Panel identifier. OCC here is Zhou's occipital cohort, an external dataset; our own regions are only Frontal and Hippo.
n_shared	integer	count of genes	Genes tested in both cohorts for this panel; the threshold-free comparison uses all of them.
n_both_sig	integer	count of genes	Genes significant in both cohorts.
rho_full	numeric	-1 to 1	Spearman correlation of effect sizes across all n_shared genes (threshold-free).
rho_full_p	numeric	0-1; floored at 2.2250739e-308	p-value for rho_full.
rho_sig	numeric	-1 to 1	Spearman correlation restricted to the n_both_sig genes.
rho_sig_p	numeric	0-1; floored at 2.2250739e-308	p-value for rho_sig.
tau_sig	numeric	-1 to 1	Kendall tau over the n_both_sig genes.
tau_sig_p	numeric	0-1; floored at 2.2250739e-308	p-value for tau_sig.
n_concord	integer	count of genes	Genes whose effect has the same sign in both cohorts, among n_both_sig.
concord_frac	numeric	proportion 0-1	Direction-consistency fraction, n_concord / n_both_sig. Must be read against baseline_concord, not against 0.5.
binom_p	numeric	0-1; floored at 2.2250739e-308	Binomial p-value for concord_frac.
rho_loo	numeric	-1 to 1	Leave-one-gene-out minimum of rho_full; a stability check that no single gene carries the correlation.
baseline_concord	numeric	proportion 0-1	Empirical direction-consistency baseline for this panel: the concordance expected by chance given the marginal sign imbalance of the two gene lists. This, not 0.5, is what concord_frac is compared with.
n_baseline_genes	integer	count of genes	Genes used to estimate baseline_concord.
n_dir_zero	integer	count of genes	Genes with a zero effect size in either cohort (no direction to compare).
cell_type	character	Astro | Micro-PVM | Neuron_Ex | Neuron_Inh | Oligo | OPC	Our cell type in the panel.
region	character	Frontal | Hippo	Our region in the panel. Zhou's own tissue is occipital cortex.
— sheets Donor_arms, Within_Zhou_donors —
Holds	Cross-cohort direction consistency with the Zhou et al. 2023 cohort recomputed with and without the shared donor (donor 861 = Zhou NHD3): all three Zhou NHD donors, the two independent donors, donor 861 alone, and each independent donor alone; same pipeline and statistic as sheet Direction_consistency.
Backs figures	Supplementary Fig. 2e
Source script	105_zhou_pseudobulk_cache_FH.R; 106_zhou_crosscohort_arms_FH.R (statistic: _zhou_crosscohort_core_FH.R, shared with Supplementary Data 9, sheet Direction_consistency)
column	type	permitted_values	definition
— sheet Donor_arms —
panel	character	<our cell type> <our region> vs Zhou OCC	Panel identifier. OCC here is Zhou's occipital cohort, an external dataset; our own regions are only Frontal and Hippo.
n_shared	integer	count of genes	Genes tested in both cohorts for this panel; the threshold-free comparison uses all of them.
n_both_sig	integer	count of genes	Genes significant in both cohorts.
rho_full	numeric	-1 to 1	Spearman correlation of effect sizes across all n_shared genes (threshold-free).
rho_full_p	numeric	0-1; floored at 2.2250739e-308	p-value for rho_full.
rho_sig	numeric	-1 to 1	Spearman correlation restricted to the n_both_sig genes.
rho_sig_p	numeric	0-1; floored at 2.2250739e-308	p-value for rho_sig.
tau_sig	numeric	-1 to 1	Kendall tau over the n_both_sig genes.
tau_sig_p	numeric	0-1; floored at 2.2250739e-308	p-value for tau_sig.
n_concord	integer	count of genes	Genes whose effect has the same sign in both cohorts, among n_both_sig.
concord_frac	numeric	proportion 0-1	Direction-consistency fraction, n_concord / n_both_sig. Must be read against baseline_concord, not against 0.5.
binom_p	numeric	0-1; floored at 2.2250739e-308	Binomial p-value for concord_frac.
rho_loo	numeric	-1 to 1	Leave-one-gene-out minimum of rho_full; a stability check that no single gene carries the correlation.
baseline_concord	numeric	proportion 0-1	Empirical direction-consistency baseline for this panel: the concordance expected by chance given the marginal sign imbalance of the two gene lists. This, not 0.5, is what concord_frac is compared with.
n_baseline_genes	integer	count of genes	Genes used to estimate baseline_concord.
n_dir_zero	integer	count of genes	Genes with a zero effect size in either cohort (no direction to compare).
cell_type	character	Astro | Micro-PVM | Neuron_Ex | Neuron_Inh | Oligo | OPC	Our cell type in the panel.
region	character	Frontal | Hippo	Our region in the panel. Zhou's own tissue is occipital cortex.
genomewide_sign_agreement	numeric	0-1	Fraction of all shared genes agreeing in sign between the two cohorts (identical to baseline_concord; the threshold-free direction measure, and the quantity to read when n_both_sig = 0).
arm	character	all3 | no861 | noNHD1 | noNHD2 | only861 | onlyNHD1 | onlyNHD2	Which Zhou NHD donors form the NHD side of the pseudobulk DESeq2 contrast; the control side is the same in every arm.
arm_label	character	free text	Plain-language description of the arm; donor 861 = Zhou NHD3 (59-year-old female, PMI 36 h, TYROBP c.2T>C), the donor shared with this study. 1 v 11 arms have no NHD replicate (dispersion from controls) and are descriptive.
n_NHD_zhou	integer	1-3	Number of Zhou NHD donors in the arm.
n_CON_zhou	integer	10-11	Number of Zhou control donors in the arm: 10 for Micro-PVM and OPC (one control has fewer than 10 nuclei of that type), otherwise 11.
n_zhou_sig_arm	integer	count	Zhou genes with padj < 0.10 in this arm (the Zhou-side significance gate); inflated in 1 v 11 arms.
rho_full_mle	numeric	-1 to 1	Spearman rho between our per-nucleus log2FC and Zhou's unshrunken DESeq2 log2FC over all shared genes — the metric comparable across arms (apeglm shrinkage attenuates lower-n arms more).
rho_full_wald	numeric	-1 to 1	Spearman rho against the Zhou Wald statistic.
p_floored	logical	TRUE | FALSE	TRUE where any p value of the row (rho_full_p, rho_sig_p, tau_sig_p or binom_p) was below 2.2250739e-308 before flooring; such values are written at the floor and must be read as p < 2.2e-308, never as a measured value. rho_full_p treats genes as independent and is not evidence; binom_p is one-sided, nominal and uncorrected across rows; arms share controls and are not compared by test.
— sheet Within_Zhou_donors —
cell_type	character	Zhou cell type	Cell type
donor_a	character	861 | NHD1 | NHD2	First Zhou NHD donor of the pair, profiled alone against the 11 controls (861 = Zhou NHD3, the donor shared with this study)
donor_b	character	861 | NHD1 | NHD2	Second Zhou NHD donor of the pair
n_genes	integer	count	Genes tested in both 1 v 11 profiles
rho_apeglm	numeric	-1 to 1	Spearman rho between the two donors' apeglm log2FC profiles (within the Zhou cohort; no data from this study)
rho_mle	numeric	-1 to 1	Same on unshrunken log2FC
— sheet TYROBP_per_donor —
Holds	TYROBP, TREM2 and CSF1R detection in the microglia of each Zhou et al. 2023 donor (3 NHD, 11 controls) with each donor's median UMI depth, from the reprocessed GSE190015 matrices; NHD3 is donor 861, the donor shared with this study.
Backs figures	Discussion (TYROBP transcript retained in all three Zhou et al. NHD donors)
Source script	131_zhou_TYROBP_per_donor_FH.R (re-processed Zhou et al. 2023 object of 01_zhou_QC_Azimuth_Harmony.R)
column	type	permitted_values	definition
condition	character	control | NHD	Diagnosis of the Zhou et al. 2023 donor.
donor	character	Zhou donor label	Donor as labeled by Zhou et al. 2023; NHD3 = donor 861 of this study; "rep1" marks the replicate library used. Genotypes (Zhou et al. 2023): NHD1 and NHD3 homozygous for TYROBP c.2T>C (start-loss); NHD2 homozygous for c.141delG (frameshift).
n_microglia	integer	count	Microglial nuclei of the donor after reprocessing: the nuclei of the Azimuth class Micro-PVM (microglia with perivascular macrophages). Control4 (6), Control3 (18) and Control5 (44) contribute fewer than 50 nuclei, so one nucleus moves their percentages by 16.7, 5.6 and 2.3 points; Control4 has fewer than the 10 nuclei at which a donor enters the Zhou microglial pseudobulk of sheet Donor_arms, an…
pct_TYROBP_pos	numeric	0-100	Percentage of the donor's microglia with at least one TYROBP count (raw counts).
TYROBP_per10k	numeric	>= 0	TYROBP counts per 10,000 UMIs, pooled over the donor's microglia: 10,000 times the summed TYROBP counts divided by the summed total UMIs of those nuclei (a ratio of sums, not a mean of per-nucleus ratios; raw counts).
pct_TREM2_pos	numeric	0-100	Percentage of the donor's microglia with at least one TREM2 count (raw counts).
pct_CSF1R_pos	numeric	0-100	Percentage of the donor's microglia with at least one CSF1R count (raw counts).
median_UMI	integer	count	Median UMIs per microglial nucleus of the donor (depth check for the detection percentages).

### Sheet: Direction_consistency
panel	n_shared	n_both_sig	rho_full	rho_full_p	rho_sig	rho_sig_p	tau_sig	tau_sig_p	n_concord	concord_frac	binom_p	rho_loo	baseline_concord	n_baseline_genes	n_dir_zero	cell_type	region
Astro Frontal vs Zhou OCC	3867	64	0.334022	1.98235e-101	0.849084	2.22507e-308	0.636905	1.01442e-13	62	0.96875	4.70567e-12	0.334006	0.597621	3867	0	Astro	Frontal
Micro-PVM Frontal vs Zhou OCC	1885	72	0.175948	1.42514e-14	0.50238	9.25253e-06	0.37011	4.25054e-06	54	0.75	1.25946e-05	0.174641	0.499735	1885	0	Micro-PVM	Frontal
Neuron_Ex Frontal vs Zhou OCC	9860	40	0.708452	2.22507e-308	0.801501	3.30922e-08	0.597436	5.70794e-09	40	1	3.44188e-05	0.708364	0.773428	9860	0	Neuron_Ex	Frontal
Neuron_Inh Frontal vs Zhou OCC	7145	5	0.417711	8.73298e-300	0.9	0.0833333	0.8	0.0833333	5	1	0.114137	0.417566	0.647866	7145	0	Neuron_Inh	Frontal
Oligo Frontal vs Zhou OCC	2782	31	0.0806361	2.06128e-05	0.545161	0.00178395	0.397849	0.00139555	20	0.645161	0.0455089	0.0801597	0.477714	2782	0	Oligo	Frontal
OPC Frontal vs Zhou OCC	3946	30	0.185739	5.81452e-32	0.74594	4.96791e-06	0.590805	1.08786e-06	28	0.933333	1.94651e-05	0.18512	0.579321	3946	0	OPC	Frontal
Astro Hippo vs Zhou OCC	6012	75	0.271925	2.103e-102	0.590811	4.69564e-08	0.454414	8.0131e-09	64	0.853333	1.24528e-06	0.272343	0.595975	6012	0	Astro	Hippo
Micro-PVM Hippo vs Zhou OCC	3947	67	-0.119904	4.09678e-14	0.297829	0.0146656	0.222976	0.00763314	55	0.820896	1.08816e-07	-0.119487	0.508741	3947	0	Micro-PVM	Hippo
Neuron_Ex Hippo vs Zhou OCC	10324	14	0.538095	2.22507e-308	0.789011	0.00128301	0.626374	0.00123445	12	0.857143	0.149694	0.538153	0.694111	10324	0	Neuron_Ex	Hippo
Neuron_Inh Hippo vs Zhou OCC	8627	7	0.441478	2.22507e-308	0.428571	0.353571	0.428571	0.238889	7	1	0.0452059	0.441431	0.642518	8627	0	Neuron_Inh	Hippo
Oligo Hippo vs Zhou OCC	3933	40	0.120441	3.49635e-14	0.610694	4.15119e-05	0.461538	1.43202e-05	31	0.775	0.0017654	0.120182	0.538774	3933	0	Oligo	Hippo
OPC Hippo vs Zhou OCC	6023	14	0.226033	1.23393e-70	0.912088	2.22507e-308	0.758242	3.94771e-05	14	1	0.000471475	0.226081	0.578615	6023	0	OPC	Hippo

### Sheet: Donor_arms
panel	n_shared	n_both_sig	rho_full	rho_full_p	rho_sig	rho_sig_p	tau_sig	tau_sig_p	n_concord	concord_frac	binom_p	rho_loo	baseline_concord	genomewide_sign_agreement	n_baseline_genes	n_dir_zero	cell_type	region	arm	n_NHD_zhou	n_CON_zhou	n_zhou_sig_arm	rho_full_mle	rho_full_wald	p_floored	arm_label
Astro Frontal vs Zhou OCC	3867	64	0.334022	1.98235e-101	0.849084	2.22507e-308	0.636905	1.01442e-13	62	0.96875	4.70567e-12	0.334006	0.597621	0.597621	3867	0	Astro	Frontal	all3	3	11	496	0.355978	0.339337	TRUE	all three Zhou NHD donors vs controls (3 v 11)
Micro-PVM Frontal vs Zhou OCC	1885	72	0.175948	1.42514e-14	0.50238	9.25253e-06	0.37011	4.25054e-06	54	0.75	1.25946e-05	0.174641	0.499735	0.499735	1885	0	Micro-PVM	Frontal	all3	3	10	1208	0.248725	0.184521	FALSE	all three Zhou NHD donors vs controls (3 v 11)
Neuron_Ex Frontal vs Zhou OCC	9860	40	0.708452	2.22507e-308	0.801501	3.30922e-08	0.597436	5.70794e-09	40	1	3.44188e-05	0.708364	0.773428	0.773428	9860	0	Neuron_Ex	Frontal	all3	3	11	432	0.752412	0.726657	TRUE	all three Zhou NHD donors vs controls (3 v 11)
Neuron_Inh Frontal vs Zhou OCC	7145	5	0.417711	8.73298e-300	0.9	0.0833333	0.8	0.0833333	5	1	0.114137	0.417566	0.647866	0.647866	7145	0	Neuron_Inh	Frontal	all3	3	11	123	0.433546	0.428359	FALSE	all three Zhou NHD donors vs controls (3 v 11)
Oligo Frontal vs Zhou OCC	2782	31	0.0806361	2.06128e-05	0.545161	0.00178395	0.397849	0.00139555	20	0.645161	0.0455089	0.0801597	0.477714	0.477714	2782	0	Oligo	Frontal	all3	3	11	665	0.101862	0.0804274	FALSE	all three Zhou NHD donors vs controls (3 v 11)
OPC Frontal vs Zhou OCC	3946	30	0.185739	5.81452e-32	0.74594	4.96791e-06	0.590805	1.08786e-06	28	0.933333	1.94651e-05	0.18512	0.579321	0.579321	3946	0	OPC	Frontal	all3	3	10	267	0.215417	0.192368	FALSE	all three Zhou NHD donors vs controls (3 v 11)
Astro Hippo vs Zhou OCC	6012	75	0.271925	2.103e-102	0.590811	4.69564e-08	0.454414	8.0131e-09	64	0.853333	1.24528e-06	0.272343	0.595975	0.595975	6012	0	Astro	Hippo	all3	3	11	496	0.309467	0.288551	FALSE	all three Zhou NHD donors vs controls (3 v 11)
Micro-PVM Hippo vs Zhou OCC	3947	67	-0.119904	4.09678e-14	0.297829	0.0146656	0.222976	0.00763314	55	0.820896	1.08816e-07	-0.119487	0.508741	0.508741	3947	0	Micro-PVM	Hippo	all3	3	10	1208	-0.0818953	-0.114492	FALSE	all three Zhou NHD donors vs controls (3 v 11)
Neuron_Ex Hippo vs Zhou OCC	10324	14	0.538095	2.22507e-308	0.789011	0.00128301	0.626374	0.00123445	12	0.857143	0.149694	0.538153	0.694111	0.694111	10324	0	Neuron_Ex	Hippo	all3	3	11	432	0.567125	0.551075	TRUE	all three Zhou NHD donors vs controls (3 v 11)
Neuron_Inh Hippo vs Zhou OCC	8627	7	0.441478	2.22507e-308	0.428571	0.353571	0.428571	0.238889	7	1	0.0452059	0.441431	0.642518	0.642518	8627	0	Neuron_Inh	Hippo	all3	3	11	123	0.470291	0.455831	TRUE	all three Zhou NHD donors vs controls (3 v 11)
Oligo Hippo vs Zhou OCC	3933	40	0.120441	3.49635e-14	0.610694	4.15119e-05	0.461538	1.43202e-05	31	0.775	0.0017654	0.120182	0.538774	0.538774	3933	0	Oligo	Hippo	all3	3	11	665	0.122604	0.119091	FALSE	all three Zhou NHD donors vs controls (3 v 11)
OPC Hippo vs Zhou OCC	6023	14	0.226033	1.23393e-70	0.912088	2.22507e-308	0.758242	3.94771e-05	14	1	0.000471475	0.226081	0.578615	0.578615	6023	0	OPC	Hippo	all3	3	10	267	0.248077	0.231635	TRUE	all three Zhou NHD donors vs controls (3 v 11)
Astro Frontal vs Zhou OCC	3867	53	0.145859	7.7848e-20	0.736736	2.22507e-308	0.528302	2.34682e-08	49	0.924528	1.52484e-09	0.146033	0.543832	0.543832	3867	0	Astro	Frontal	no861	2	11	485	0.156161	0.147654	TRUE	without donor 861: NHD1 + NHD2 vs controls (2 v 11; the primary contrast)
Micro-PVM Frontal vs Zhou OCC	1885	55	0.17634	1.24332e-14	0.196753	0.149627	0.155556	0.0935515	42	0.763636	8.3928e-05	0.175604	0.506631	0.506631	1885	0	Micro-PVM	Frontal	no861	2	10	998	0.250262	0.19778	FALSE	without donor 861: NHD1 + NHD2 vs controls (2 v 11; the primary contrast)
Neuron_Ex Frontal vs Zhou OCC	9860	0	0.330913	1.32468e-250					0			0.330753	0.637424	0.637424	9860	0	Neuron_Ex	Frontal	no861	2	11	19	0.406634	0.370232	FALSE	without donor 861: NHD1 + NHD2 vs controls (2 v 11; the primary contrast)
Neuron_Inh Frontal vs Zhou OCC	7144	0	0.204528	2.46299e-68					0			0.204395	0.574748	0.574748	7144	0	Neuron_Inh	Frontal	no861	2	11	5	0.233252	0.22186	FALSE	without donor 861: NHD1 + NHD2 vs controls (2 v 11; the primary contrast)
Oligo Frontal vs Zhou OCC	2782	28	0.115122	1.13181e-09	0.46798	0.0128302	0.338624	0.0111506	19	0.678571	0.0408396	0.114785	0.497124	0.497124	2782	0	Oligo	Frontal	no861	2	11	634	0.134923	0.117406	FALSE	without donor 861: NHD1 + NHD2 vs controls (2 v 11; the primary contrast)
OPC Frontal vs Zhou OCC	3946	17	0.115175	3.96216e-13	0.629902	0.00806083	0.470588	0.00792114	15	0.882353	0.00432726	0.114502	0.552458	0.552458	3946	0	OPC	Frontal	no861	2	10	92	0.136217	0.123241	FALSE	without donor 861: NHD1 + NHD2 vs controls (2 v 11; the primary contrast)
Astro Hippo vs Zhou OCC	6011	78	0.0936768	3.40522e-13	0.323158	0.0040609	0.213453	0.00568189	55	0.705128	0.000832909	0.0938988	0.52354	0.52354	6011	0	Astro	Hippo	no861	2	11	485	0.105439	0.102915	FALSE	without donor 861: NHD1 + NHD2 vs controls (2 v 11; the primary contrast)
Micro-PVM Hippo vs Zhou OCC	3947	56	-0.112149	1.59618e-12	-0.0604921	0.657031	-0.0155844	0.865308	43	0.767857	9.31714e-05	-0.111946	0.515581	0.515581	3947	0	Micro-PVM	Hippo	no861	2	10	998	-0.0713885	-0.0994518	FALSE	without donor 861: NHD1 + NHD2 vs controls (2 v 11; the primary contrast)
Neuron_Ex Hippo vs Zhou OCC	10324	0	0.210461	1.05845e-103					0			0.210677	0.58272	0.58272	10324	0	Neuron_Ex	Hippo	no861	2	11	19	0.258319	0.23492	FALSE	without donor 861: NHD1 + NHD2 vs controls (2 v 11; the primary contrast)
Neuron_Inh Hippo vs Zhou OCC	8626	0	0.167487	2.66108e-55					0			0.16741	0.55808	0.55808	8626	0	Neuron_Inh	Hippo	no861	2	11	5	0.1995	0.185493	FALSE	without donor 861: NHD1 + NHD2 vs controls (2 v 11; the primary contrast)
Oligo Hippo vs Zhou OCC	3933	30	0.0745926	2.82692e-06	0.56307	0.00143824	0.42069	0.000870162	22	0.733333	0.0176934	0.0743744	0.527841	0.527841	3933	0	Oligo	Hippo	no861	2	11	634	0.0680715	0.0723443	FALSE	without donor 861: NHD1 + NHD2 vs controls (2 v 11; the primary contrast)
OPC Hippo vs Zhou OCC	6023	9	0.117936	4.19337e-20	0.2	0.613404	0.166667	0.612202	7	0.777778	0.139058	0.117786	0.542421	0.542421	6023	0	OPC	Hippo	no861	2	10	92	0.132071	0.122518	FALSE	without donor 861: NHD1 + NHD2 vs controls (2 v 11; the primary contrast)
Astro Frontal vs Zhou OCC	3867	59	0.445948	2.3167e-188	0.856517	2.22507e-308	0.658679	1.70625e-13	58	0.983051	3.89158e-11	0.445697	0.626843	0.626843	3867	0	Astro	Frontal	only861	1	11	905	0.47352	0.449767	TRUE	donor 861 (Zhou NHD3) vs controls (1 v 11; no NHD replicate, dispersion from controls; descriptive)
Micro-PVM Frontal vs Zhou OCC	1885	10	0.0662857	0.00398743	-0.00606061	1	-0.0666667	0.861801	8	0.8	0.0454767	0.0657065	0.485942	0.485942	1885	0	Micro-PVM	Frontal	only861	1	10	54	0.144139	0.099033	FALSE	donor 861 (Zhou NHD3) vs controls (1 v 11; no NHD replicate, dispersion from controls; descriptive)
Neuron_Ex Frontal vs Zhou OCC	9860	466	0.788452	2.22507e-308	0.81631	2.22507e-308	0.634409	4.36078e-93	462	0.991416	1.59185e-37	0.78839	0.806085	0.806085	9860	0	Neuron_Ex	Frontal	only861	1	11	4043	0.797275	0.779226	TRUE	donor 861 (Zhou NHD3) vs controls (1 v 11; no NHD replicate, dispersion from controls; descriptive)
Neuron_Inh Frontal vs Zhou OCC	7145	28	0.448685	2.22507e-308	0.698413	5.63229e-05	0.534392	3.08593e-05	24	0.857143	0.0169526	0.448542	0.658223	0.658223	7145	0	Neuron_Inh	Frontal	only861	1	11	1927	0.451504	0.450075	TRUE	donor 861 (Zhou NHD3) vs controls (1 v 11; no NHD replicate, dispersion from controls; descriptive)
Oligo Frontal vs Zhou OCC	2782	19	-0.0162347	0.392017	0.380702	0.108651	0.251462	0.14329	14	0.736842	0.0149164	-0.0165124	0.463695	0.463695	2782	0	Oligo	Frontal	only861	1	11	347	-0.0117816	-0.0188735	FALSE	donor 861 (Zhou NHD3) vs controls (1 v 11; no NHD replicate, dispersion from controls; descriptive)
OPC Frontal vs Zhou OCC	3946	33	0.222915	1.26814e-45	0.805816	5.32333e-07	0.617424	5.58543e-08	32	0.969697	3.36401e-07	0.222333	0.577293	0.577293	3946	0	OPC	Frontal	only861	1	10	314	0.259086	0.235293	FALSE	donor 861 (Zhou NHD3) vs controls (1 v 11; no NHD replicate, dispersion from controls; descriptive)
Astro Hippo vs Zhou OCC	6012	94	0.361709	2.86941e-185	0.6139	2.22507e-308	0.470144	1.91729e-11	86	0.914894	2.12568e-10	0.362126	0.62841	0.62841	6012	0	Astro	Hippo	only861	1	11	905	0.38775	0.371323	TRUE	donor 861 (Zhou NHD3) vs controls (1 v 11; no NHD replicate, dispersion from controls; descriptive)
Micro-PVM Hippo vs Zhou OCC	3947	10	-0.111398	2.24718e-12	-0.745455	0.0184138	-0.6	0.0166661	6	0.6	0.355639	-0.110866	0.491259	0.491259	3947	0	Micro-PVM	Hippo	only861	1	10	54	-0.0766578	-0.0958127	FALSE	donor 861 (Zhou NHD3) vs controls (1 v 11; no NHD replicate, dispersion from controls; descriptive)
Neuron_Ex Hippo vs Zhou OCC	10324	146	0.6299	2.22507e-308	0.85089	2.22507e-308	0.666131	8.23593e-33	143	0.979452	5.02442e-16	0.629854	0.732759	0.732759	10324	0	Neuron_Ex	Hippo	only861	1	11	4043	0.634506	0.62619	TRUE	donor 861 (Zhou NHD3) vs controls (1 v 11; no NHD replicate, dispersion from controls; descriptive)
Neuron_Inh Hippo vs Zhou OCC	8627	32	0.51442	2.22507e-308	0.6239	0.000187087	0.479839	6.58795e-05	30	0.9375	0.000571523	0.514404	0.681002	0.681002	8627	0	Neuron_Inh	Hippo	only861	1	11	1927	0.516901	0.514368	TRUE	donor 861 (Zhou NHD3) vs controls (1 v 11; no NHD replicate, dispersion from controls; descriptive)
Oligo Hippo vs Zhou OCC	3933	27	0.129258	4.02445e-16	0.547009	0.00362701	0.418803	0.00183965	23	0.851852	0.000669331	0.129174	0.539792	0.539792	3933	0	Oligo	Hippo	only861	1	11	347	0.125344	0.121367	FALSE	donor 861 (Zhou NHD3) vs controls (1 v 11; no NHD replicate, dispersion from controls; descriptive)
OPC Hippo vs Zhou OCC	6023	22	0.293186	1.07775e-119	0.848673	9.38711e-07	0.645022	6.86012e-06	22	1	1.02528e-05	0.293523	0.593226	0.593226	6023	0	OPC	Hippo	only861	1	10	314	0.316638	0.301599	FALSE	donor 861 (Zhou NHD3) vs controls (1 v 11; no NHD replicate, dispersion from controls; descriptive)
Astro Frontal vs Zhou OCC	3867	25	0.356023	6.37121e-116	0.622308	0.00114294	0.4	0.00462649	25	1	3.91149e-06	0.356092	0.607706	0.607706	3867	0	Astro	Frontal	noNHD1	2	11	168	0.389534	0.374358	FALSE	without NHD1: NHD2 + NHD3 vs controls (2 v 11; equal-power comparator)
Micro-PVM Frontal vs Zhou OCC	1885	48	0.182682	1.3114e-15	0.417499	0.00339448	0.31383	0.00147091	43	0.895833	1.08691e-08	0.181388	0.506101	0.506101	1885	0	Micro-PVM	Frontal	noNHD1	2	10	564	0.262755	0.211412	FALSE	without NHD1: NHD2 + NHD3 vs controls (2 v 11; equal-power comparator)
Neuron_Ex Frontal vs Zhou OCC	9860	29	0.691694	2.22507e-308	0.800985	1.52645e-06	0.605911	8.43531e-07	29	1	0.00061741	0.6916	0.775051	0.775051	9860	0	Neuron_Ex	Frontal	noNHD1	2	11	285	0.758783	0.725683	TRUE	without NHD1: NHD2 + NHD3 vs controls (2 v 11; equal-power comparator)
Neuron_Inh Frontal vs Zhou OCC	7145	6	0.413199	9.42345e-293	0.714286	0.136111	0.6	0.136111	6	1	0.074137	0.413016	0.648146	0.648146	7145	0	Neuron_Inh	Frontal	noNHD1	2	11	135	0.438325	0.428406	FALSE	without NHD1: NHD2 + NHD3 vs controls (2 v 11; equal-power comparator)
Oligo Frontal vs Zhou OCC	2782	25	9.11703e-06	0.999616	0.463846	0.0205685	0.366667	0.0098566	17	0.68	0.0167556	-0.00040257	0.448598	0.448598	2782	0	Oligo	Frontal	noNHD1	2	11	471	0.0164198	0.00114727	FALSE	without NHD1: NHD2 + NHD3 vs controls (2 v 11; equal-power comparator)
OPC Frontal vs Zhou OCC	3946	46	0.232846	9.8944e-50	0.711132	1.4343e-07	0.5343	3.28066e-08	45	0.978261	7.13826e-10	0.232263	0.586163	0.586163	3946	0	OPC	Frontal	noNHD1	2	10	229	0.265002	0.241883	FALSE	without NHD1: NHD2 + NHD3 vs controls (2 v 11; equal-power comparator)
Astro Hippo vs Zhou OCC	6012	27	0.315946	1.85961e-139	0.572039	0.00217522	0.396011	0.00335628	25	0.925926	0.000314808	0.316321	0.615436	0.615436	6012	0	Astro	Hippo	noNHD1	2	11	168	0.361305	0.346565	FALSE	without NHD1: NHD2 + NHD3 vs controls (2 v 11; equal-power comparator)
Micro-PVM Hippo vs Zhou OCC	3947	47	-0.0632525	6.99158e-05	0.293131	0.0459255	0.213691	0.0344053	43	0.914894	1.20653e-08	-0.0630136	0.528503	0.528503	3947	0	Micro-PVM	Hippo	noNHD1	2	10	564	-0.0224632	-0.0497865	FALSE	without NHD1: NHD2 + NHD3 vs controls (2 v 11; equal-power comparator)
Neuron_Ex Hippo vs Zhou OCC	10324	10	0.552816	2.22507e-308	0.915152	0.000466722	0.777778	0.000946318	10	1	0.0306066	0.552856	0.705637	0.705637	10324	0	Neuron_Ex	Hippo	noNHD1	2	11	285	0.597064	0.577421	TRUE	without NHD1: NHD2 + NHD3 vs controls (2 v 11; equal-power comparator)
Neuron_Inh Hippo vs Zhou OCC	8627	5	0.429784	2.22507e-308	0	1	0.2	0.816667	5	1	0.110993	0.429708	0.644256	0.644256	8627	0	Neuron_Inh	Hippo	noNHD1	2	11	135	0.462663	0.44755	TRUE	without NHD1: NHD2 + NHD3 vs controls (2 v 11; equal-power comparator)
Oligo Hippo vs Zhou OCC	3933	32	0.110509	3.66529e-12	0.494501	0.00445221	0.379032	0.00199804	25	0.78125	0.00300972	0.110305	0.529621	0.529621	3933	0	Oligo	Hippo	noNHD1	2	11	471	0.109489	0.108159	FALSE	without NHD1: NHD2 + NHD3 vs controls (2 v 11; equal-power comparator)
OPC Hippo vs Zhou OCC	6023	32	0.257547	7.3612e-92	0.90066	5.41628e-08	0.709677	1.97999e-10	32	1	2.9923e-08	0.257444	0.581936	0.581936	6023	0	OPC	Hippo	noNHD1	2	10	229	0.27976	0.263966	FALSE	without NHD1: NHD2 + NHD3 vs controls (2 v 11; equal-power comparator)
Astro Frontal vs Zhou OCC	3867	85	0.400381	7.4187e-149	0.747098	2.22507e-308	0.564146	2.10376e-14	82	0.964706	1.18187e-15	0.400118	0.590122	0.590122	3867	0	Astro	Frontal	noNHD2	2	11	997	0.41619	0.398027	TRUE	without NHD2: NHD1 + NHD3 vs controls (2 v 11; equal-power comparator)
Micro-PVM Frontal vs Zhou OCC	1885	46	0.0967569	2.57707e-05	0.331483	0.0248987	0.279227	0.00592764	35	0.76087	0.000127517	0.0960111	0.485411	0.485411	1885	0	Micro-PVM	Frontal	noNHD2	2	10	567	0.169011	0.11955	FALSE	without NHD2: NHD1 + NHD3 vs controls (2 v 11; equal-power comparator)
Neuron_Ex Frontal vs Zhou OCC	9860	270	0.770279	2.22507e-308	0.817974	2.22507e-308	0.621038	3.10924e-52	268	0.992593	1.91518e-24	0.770209	0.793509	0.793509	9860	0	Neuron_Ex	Frontal	noNHD2	2	11	2368	0.780998	0.766576	TRUE	without NHD2: NHD1 + NHD3 vs controls (2 v 11; equal-power comparator)
Neuron_Inh Frontal vs Zhou OCC	7145	22	0.426493	2.22507e-308	0.687182	0.000577339	0.515152	0.000544095	20	0.909091	0.00576304	0.426409	0.647726	0.647726	7145	0	Neuron_Inh	Frontal	noNHD2	2	11	1501	0.427919	0.428163	TRUE	without NHD2: NHD1 + NHD3 vs controls (2 v 11; equal-power comparator)
Oligo Frontal vs Zhou OCC	2782	25	0.0998151	1.32373e-07	0.676154	0.000295112	0.506667	0.0002444	21	0.84	0.000336028	0.0994858	0.491373	0.491373	2782	0	Oligo	Frontal	noNHD2	2	11	406	0.114333	0.10084	FALSE	without NHD2: NHD1 + NHD3 vs controls (2 v 11; equal-power comparator)
OPC Frontal vs Zhou OCC	3946	29	0.157409	2.60053e-23	0.81133	1.35375e-06	0.630542	2.36513e-07	27	0.931034	1.48218e-05	0.156775	0.561835	0.561835	3946	0	OPC	Frontal	noNHD2	2	10	396	0.17902	0.162001	FALSE	without NHD2: NHD1 + NHD3 vs controls (2 v 11; equal-power comparator)
Astro Hippo vs Zhou OCC	6012	113	0.301954	5.79339e-127	0.410673	7.571e-06	0.299621	2.54396e-06	98	0.867257	5.93954e-10	0.302377	0.602129	0.602129	6012	0	Astro	Hippo	noNHD2	2	11	997	0.333911	0.310887	FALSE	without NHD2: NHD1 + NHD3 vs controls (2 v 11; equal-power comparator)
Micro-PVM Hippo vs Zhou OCC	3947	49	-0.17745	2.77517e-29	-0.236531	0.101775	-0.113946	0.25309	36	0.734694	0.000369501	-0.176825	0.486952	0.486952	3947	0	Micro-PVM	Hippo	noNHD2	2	10	567	-0.147198	-0.168695	FALSE	without NHD2: NHD1 + NHD3 vs controls (2 v 11; equal-power comparator)
Neuron_Ex Hippo vs Zhou OCC	10324	84	0.586944	2.22507e-308	0.798279	2.22507e-308	0.610442	2.02404e-16	74	0.880952	0.000155836	0.586931	0.709124	0.709124	10324	0	Neuron_Ex	Hippo	noNHD2	2	11	2368	0.59409	0.585304	TRUE	without NHD2: NHD1 + NHD3 vs controls (2 v 11; equal-power comparator)
Neuron_Inh Hippo vs Zhou OCC	8627	26	0.489971	2.22507e-308	0.528205	0.00620262	0.384615	0.00543663	25	0.961538	0.000328228	0.489953	0.663266	0.663266	8627	0	Neuron_Inh	Hippo	noNHD2	2	11	1501	0.494632	0.489645	TRUE	without NHD2: NHD1 + NHD3 vs controls (2 v 11; equal-power comparator)
Oligo Hippo vs Zhou OCC	3933	31	0.147377	1.53738e-20	0.639516	0.000151719	0.505376	3.30307e-05	25	0.806452	0.00304091	0.147219	0.553776	0.553776	3933	0	Oligo	Hippo	noNHD2	2	11	406	0.150631	0.144559	FALSE	without NHD2: NHD1 + NHD3 vs controls (2 v 11; equal-power comparator)
OPC Hippo vs Zhou OCC	6023	18	0.230243	2.71717e-73	0.880289	2.22507e-308	0.72549	4.30437e-06	16	0.888889	0.00480259	0.23062	0.576623	0.576623	6023	0	OPC	Hippo	noNHD2	2	10	396	0.245372	0.233055	TRUE	without NHD2: NHD1 + NHD3 vs controls (2 v 11; equal-power comparator)
Astro Frontal vs Zhou OCC	3867	23	0.192775	1.08865e-33	0.535573	0.00937597	0.422925	0.00424477	22	0.956522	1.99716e-05	0.192689	0.548487	0.548487	3867	0	Astro	Frontal	onlyNHD1	1	11	207	0.20944	0.194946	FALSE	NHD1 (DAP12 c.2T>C, female) vs controls (1 v 11; descriptive)
Micro-PVM Frontal vs Zhou OCC	1885	13	0.0583623	0.0112649	-0.115385	0.709625	-0.0512821	0.857734	6	0.461538	0.702096	0.0582944	0.497082	0.497082	1885	0	Micro-PVM	Frontal	onlyNHD1	1	10	122	0.142081	0.0991181	FALSE	NHD1 (DAP12 c.2T>C, female) vs controls (1 v 11; descriptive)
Neuron_Ex Frontal vs Zhou OCC	9860	0	0.395568	2.22507e-308					0			0.395503	0.683164	0.683164	9860	0	Neuron_Ex	Frontal	onlyNHD1	1	11	3	0.56809	0.549121	TRUE	NHD1 (DAP12 c.2T>C, female) vs controls (1 v 11; descriptive)
Neuron_Inh Frontal vs Zhou OCC	7144	0	0.2472	6.19223e-100					0			0.247235	0.590985	0.590985	7144	0	Neuron_Inh	Frontal	onlyNHD1	1	11	9	0.268523	0.265651	FALSE	NHD1 (DAP12 c.2T>C, female) vs controls (1 v 11; descriptive)
Oligo Frontal vs Zhou OCC	2782	2	0.171028	1.04892e-19					2	1		0.17095	0.540978	0.540978	2782	0	Oligo	Frontal	onlyNHD1	1	11	19	0.21779	0.208066	FALSE	NHD1 (DAP12 c.2T>C, female) vs controls (1 v 11; descriptive)
OPC Frontal vs Zhou OCC	3946	24	0.0237446	0.13588	0.275652	0.19169	0.202899	0.174331	15	0.625	0.177329	0.0231093	0.50963	0.50963	3946	0	OPC	Frontal	onlyNHD1	1	10	127	0.031455	0.026337	FALSE	NHD1 (DAP12 c.2T>C, female) vs controls (1 v 11; descriptive)
Astro Hippo vs Zhou OCC	6011	30	0.0926077	6.29648e-13	0.116352	0.538839	0.0758621	0.571172	22	0.733333	0.020562	0.0927656	0.533522	0.533522	6011	0	Astro	Hippo	onlyNHD1	1	11	207	0.106481	0.0984821	FALSE	NHD1 (DAP12 c.2T>C, female) vs controls (1 v 11; descriptive)
Micro-PVM Hippo vs Zhou OCC	3947	14	-0.204643	1.38755e-38	-0.23956	0.408572	-0.164835	0.450563	7	0.5	0.527026	-0.204175	0.474031	0.474031	3947	0	Micro-PVM	Hippo	onlyNHD1	1	10	122	-0.175886	-0.190928	FALSE	NHD1 (DAP12 c.2T>C, female) vs controls (1 v 11; descriptive)
Neuron_Ex Hippo vs Zhou OCC	10324	0	0.250176	4.26198e-147					0			0.250509	0.616621	0.616621	10324	0	Neuron_Ex	Hippo	onlyNHD1	1	11	3	0.370587	0.355789	FALSE	NHD1 (DAP12 c.2T>C, female) vs controls (1 v 11; descriptive)
Neuron_Inh Hippo vs Zhou OCC	8626	0	0.261753	4.00527e-135					0			0.261755	0.595873	0.595873	8626	0	Neuron_Inh	Hippo	onlyNHD1	1	11	9	0.286673	0.280172	FALSE	NHD1 (DAP12 c.2T>C, female) vs controls (1 v 11; descriptive)
Oligo Hippo vs Zhou OCC	3933	1	0.0913126	9.65323e-09					1	1		0.0912721	0.539283	0.539283	3933	0	Oligo	Hippo	onlyNHD1	1	11	19	0.0903849	0.0935648	FALSE	NHD1 (DAP12 c.2T>C, female) vs controls (1 v 11; descriptive)
OPC Hippo vs Zhou OCC	6022	14	0.0638845	6.99231e-07	-0.235165	0.417484	-0.164835	0.450563	7	0.5	0.667831	0.0641558	0.522086	0.522086	6022	0	OPC	Hippo	onlyNHD1	1	10	127	0.0665736	0.0623689	FALSE	NHD1 (DAP12 c.2T>C, female) vs controls (1 v 11; descriptive)
Astro Frontal vs Zhou OCC	3867	7	0.0562579	0.000465166	0.892857	0.0123016	0.809524	0.0107143	7	1	0.0136527	0.0566488	0.541505	0.541505	3867	0	Astro	Frontal	onlyNHD2	1	11	72	0.048201	0.0502904	FALSE	NHD2 (DAP12 c.141Gdel, male) vs controls (1 v 11; descriptive)
Micro-PVM Frontal vs Zhou OCC	1885	41	0.193342	2.48111e-17	0.180139	0.258747	0.129268	0.239926	32	0.780488	0.000476079	0.192887	0.517241	0.517241	1885	0	Micro-PVM	Frontal	onlyNHD2	1	10	469	0.253478	0.220315	FALSE	NHD2 (DAP12 c.141Gdel, male) vs controls (1 v 11; descriptive)
Neuron_Ex Frontal vs Zhou OCC	9860	0	-0.00199957	0.842632					0			-0.0021865	0.503651	0.503651	9860	0	Neuron_Ex	Frontal	onlyNHD2	1	11	12	0.0145645	0.00455248	FALSE	NHD2 (DAP12 c.141Gdel, male) vs controls (1 v 11; descriptive)
Neuron_Inh Frontal vs Zhou OCC	7144	0	0.0544519	4.12453e-06					0			0.0542687	0.509378	0.509378	7144	0	Neuron_Inh	Frontal	onlyNHD2	1	11	25	0.0625358	0.0611516	FALSE	NHD2 (DAP12 c.141Gdel, male) vs controls (1 v 11; descriptive)
Oligo Frontal vs Zhou OCC	2782	65	0.0119027	0.530301	0.0734703	0.559937	0.0384615	0.650613	32	0.492308	0.471176	0.0116365	0.48023	0.48023	2782	0	Oligo	Frontal	onlyNHD2	1	11	1002	0.0249163	0.0109275	FALSE	NHD2 (DAP12 c.141Gdel, male) vs controls (1 v 11; descriptive)
OPC Frontal vs Zhou OCC	3946	11	0.148811	5.59768e-21	0.636364	0.0403864	0.454545	0.0601702	11	1	0.00231668	0.148164	0.576026	0.576026	3946	0	OPC	Frontal	onlyNHD2	1	10	46	0.172854	0.161413	FALSE	NHD2 (DAP12 c.141Gdel, male) vs controls (1 v 11; descriptive)
Astro Hippo vs Zhou OCC	6011	11	0.064893	4.76707e-07	-0.0272727	0.945984	0.0181818	1	6	0.545455	0.530822	0.0649719	0.511396	0.511396	6011	0	Astro	Hippo	onlyNHD2	1	11	72	0.0634866	0.0706258	FALSE	NHD2 (DAP12 c.141Gdel, male) vs controls (1 v 11; descriptive)
Micro-PVM Hippo vs Zhou OCC	3946	42	-0.0155464	0.3289	-0.0615023	0.697958	-0.0267131	0.812719	31	0.738095	0.00771481	-0.0157445	0.543588	0.543588	3946	0	Micro-PVM	Hippo	onlyNHD2	1	10	469	0.0189117	-8.17952e-05	FALSE	NHD2 (DAP12 c.141Gdel, male) vs controls (1 v 11; descriptive)
Neuron_Ex Hippo vs Zhou OCC	10324	0	-0.00830757	0.398658					0			-0.00809884	0.506005	0.506005	10324	0	Neuron_Ex	Hippo	onlyNHD2	1	11	12	0.00571678	-0.00313938	FALSE	NHD2 (DAP12 c.141Gdel, male) vs controls (1 v 11; descriptive)
Neuron_Inh Hippo vs Zhou OCC	8626	0	-0.00810568	0.451613					0			-0.00820476	0.492696	0.492696	8626	0	Neuron_Inh	Hippo	onlyNHD2	1	11	25	-0.00418279	-0.00534358	FALSE	NHD2 (DAP12 c.141Gdel, male) vs controls (1 v 11; descriptive)
Oligo Hippo vs Zhou OCC	3933	69	0.0427882	0.00727953	0.0886372	0.468019	0.0767263	0.351175	37	0.536232	0.42105	0.0426297	0.516908	0.516908	3933	0	Oligo	Hippo	onlyNHD2	1	11	1002	0.042041	0.0417236	FALSE	NHD2 (DAP12 c.141Gdel, male) vs controls (1 v 11; descriptive)
OPC Hippo vs Zhou OCC	6023	10	0.108938	2.29194e-17	0.672727	0.0393814	0.511111	0.0466226	9	0.9	0.0208039	0.108576	0.542421	0.542421	6023	0	OPC	Hippo	onlyNHD2	1	10	46	0.120915	0.115644	FALSE	NHD2 (DAP12 c.141Gdel, male) vs controls (1 v 11; descriptive)

### Sheet: Within_Zhou_donors
cell_type	donor_a	donor_b	n_genes	rho_apeglm	rho_mle
Micro-PVM	861	NHD1	14706	0.423076	0.408366
Micro-PVM	861	NHD2	14706	0.325224	0.334155
Micro-PVM	NHD1	NHD2	14722	0.43039	0.45181
Astro	861	NHD1	17529	0.288069	0.267468
Astro	861	NHD2	17534	-0.0286906	-0.00762825
Astro	NHD1	NHD2	17526	0.258782	0.209034
Oligo	861	NHD1	17801	0.297095	0.283337
Oligo	861	NHD2	17821	0.10692	0.133568
Oligo	NHD1	NHD2	17805	0.264968	0.326917
OPC	861	NHD1	13311	0.291737	0.311326
OPC	861	NHD2	13308	0.320969	0.328522
OPC	NHD1	NHD2	13285	0.122493	0.132291
Neuron_Ex	861	NHD1	23620	0.466766	0.446776
Neuron_Ex	861	NHD2	23616	-0.0478583	-0.0192153
Neuron_Ex	NHD1	NHD2	23619	0.15657	0.168693
Neuron_Inh	861	NHD1	20147	0.409149	0.316261
Neuron_Inh	861	NHD2	20147	-0.0825166	-0.032491
Neuron_Inh	NHD1	NHD2	20147	-0.0117947	0.033878

### Sheet: TYROBP_per_donor
condition	donor	n_microglia	pct_TYROBP_pos	TYROBP_per10k	pct_TREM2_pos	pct_CSF1R_pos	median_UMI
control	Control1, rep1	235	32.8	1.72	10.6	50.2	2159
control	Control10	268	42.2	1.61	28.7	76.5	3180
control	Control11	312	41.3	2.42	22.8	74.4	2278
control	Control2	412	40.5	1.39	19.7	33.5	3878
control	Control3	18	22.2	1.71	16.7	72.2	1760
control	Control4	6	33.3	1.3	16.7	83.3	3445
control	Control5	44	27.3	1.9	20.5	52.3	1840
control	Control6	311	39.5	1.96	24.1	75.6	2602
control	Control7	338	43.8	2.03	20.1	71.6	2992
control	Control8	135	39.3	1.38	27.4	71.1	2912
control	Control9	288	42.4	2.08	32.3	73.6	2240
NHD	NHD1, rep1	259	20.8	1.15	11.6	67.2	2418
NHD	NHD2	176	43.2	1.34	15.9	68.8	4995
NHD	NHD3	82	15.9	0.49	15.9	73.2	4010
