## Supplementary Data 10: Sequencing-depth diagnostics for "DAP12-deficient microglia adopt a TREM2-independent antigen-presenting state with a glial-to-neuronal cascade in Nasu-Hakola disease"

### Sheet: README
Label	Supplementary Data 10
Title	Sequencing-depth diagnostics: per-compartment depth ratios, UMI-floor sweep, depth-only artifact by normalization, neuronal-program depth artifact and myeloid depth comparison (six sheets, A-F).
Sheets	A_relative_RNA_content, B_threshold_sweep, C_artifact_by_treatment, D_condition_balance, E_neuron_module_artifact, F_myeloid_condition_depth
Conventions	See Supplementary Data 1 (data dictionary) for analysis-wide conventions: discovery criteria, Cliff's delta, the q* mark, depth matching, the p-underflow floor (2.2250739e-308 means p < 2.2e-308, never p = 0), and NA = not tested.
— sheets A_relative_RNA_content, B_threshold_sweep, C_artifact_by_treatment, D_condition_balance, E_neuron_module_artifact, F_myeloid_condition_depth —
Holds	Sequencing-depth diagnostics: per-compartment depth ratios, UMI-floor sweep, depth-only artifact by normalization, neuronal-program depth artifact and myeloid depth comparison.
Backs figures	Methods > Sequencing depth; Fig 2h sensitivity arm; Fig 5d depth caveat
Source script	96_depth_diagnostics_FH.R (A-E); 95_TF_depth_sensitivity_FH.R (F)
column	type	permitted_values	definition
— sheet A_relative_RNA_content —
(sheet)			A: cell-type median UMI divided by the median UMI of its own library — isolates compartment RNA content from sequencing depth.
Condition			CON or NHD
Region			Frontal or Hippo
lane			library (TFHS id)
cell_type			atlas cell type
n_nuclei			nuclei in that cell type x library
celltype_median_UMI			median UMI per nucleus in the cell type
lane_median_UMI			median UMI per nucleus over the whole library
ratio_to_lane			celltype_median_UMI / lane_median_UMI — compartment RNA content net of sequencing depth
— sheet B_threshold_sweep —
(sheet)			B: what each UMI floor from 400 to 1,500 costs (retention per condition) and buys (residual depth-only artifact).
UMI_floor			minimum UMI per nucleus tested
keep_CON			fraction of control myeloid nuclei retained
keep_NHD			fraction of NHD myeloid nuclei retained
n_CON_kept			control nuclei retained
n_NHD_kept			NHD nuclei retained
residual_depth_artifact			median |Cliff's delta| produced by depth alone after thinning to this floor
pct_artifact_over_0.15			percent of genes whose depth-only delta exceeds 0.15
retention_asymmetry_pp			keep_NHD minus keep_CON, percentage points
— sheet C_artifact_by_treatment —
(sheet)			C: depth-only artifact remaining under raw / log-normalized / thinned treatment, per region.
region			Frontal or Hippo
treatment			raw_counts, log_normalized or thinned
depth_gap_x			NHD/CON median-depth ratio in the split
n_genes			genes evaluated
median_abs_delta			median |Cliff's delta| attributable to depth alone
pct_over_0.15			percent of genes with depth-only |delta| > 0.15
note			free text
— sheet D_condition_balance —
(sheet)			D: NHD-over-control median depth ratio per compartment and region, with the balance call.
Region			Frontal or Hippo
cell_type			atlas cell type
med_CON			median UMI, control nuclei
med_NHD			median UMI, NHD nuclei
n_CON			control nuclei
n_NHD			NHD nuclei
ratio_NHD_over_CON			med_NHD / med_CON
balance			matched, NHD deeper or NHD shallower
— sheet E_neuron_module_artifact —
(sheet)			E: for each Fig. 5d program, the loss measured against the loss depth alone can produce (control split at the same depth gap).
cell_type			Neuron_Ex or Neuron_Inh — the bound is computed separately in each class, covering all 20 cells Fig. 5d plots
region			Frontal or Hippo
program			Fig. 5d program
depth_ratio_NHD_over_CON			NHD/CON median-depth ratio in excitatory neurons
control_split_x			depth gap reproduced within control nuclei
n_per_arm			nuclei per arm of the control split
real_delta			observed NHD-minus-control Cliff's delta
depth_only_artifact			delta produced by the depth gap alone
separable			TRUE when |real_delta| exceeds the depth-only artifact
— sheet F_myeloid_condition_depth —
(sheet)			F: myeloid depth per condition and region for the Azimuth class and the analyzed microglia, with the Kolmogorov-Smirnov comparison.
region			Frontal or Hippo
cell_set			Micro-PVM (Azimuth class) or Microglia (analysis set)
n_CON			control nuclei
n_NHD			NHD nuclei
median_UMI_CON			median UMI, control
median_UMI_NHD			median UMI, NHD
ratio_NHD_over_CON			median_UMI_NHD / median_UMI_CON
KS_D			Kolmogorov-Smirnov D between the two depth distributions
KS_p			Kolmogorov-Smirnov P value

### Sheet: A_relative_RNA_content
Condition	Region	lane	cell_type	n_nuclei	celltype_median_UMI	lane_median_UMI	ratio_to_lane
CON	Frontal	TFHS000531	Astro	861	2172	1632	1.331
CON	Frontal	TFHS000532	Astro	508	2840.5	1783	1.593
CON	Frontal	TFHS000531	Endo	22	1166.5	1632	0.715
CON	Frontal	TFHS000531	Micro-PVM	418	659	1632	0.404
CON	Frontal	TFHS000532	Micro-PVM	405	793	1783	0.445
CON	Frontal	TFHS000531	Neuron_Ex	1993	8350	1632	5.116
CON	Frontal	TFHS000532	Neuron_Ex	994	11245.5	1783	6.307
CON	Frontal	TFHS000531	Neuron_Inh	1231	4409	1632	2.702
CON	Frontal	TFHS000532	Neuron_Inh	514	6286	1783	3.526
CON	Frontal	TFHS000531	OPC	522	1854.5	1632	1.136
CON	Frontal	TFHS000532	OPC	546	2242	1783	1.257
CON	Frontal	TFHS000531	Oligo	5289	1300	1632	0.797
CON	Frontal	TFHS000532	Oligo	9299	1668	1783	0.936
NHD	Frontal	TFHS000533	Astro	769	1814	3229.5	0.562
NHD	Frontal	TFHS000534	Astro	471	1473	3040	0.485
NHD	Frontal	TFHS000533	Micro-PVM	147	639	3229.5	0.198
NHD	Frontal	TFHS000534	Micro-PVM	183	821	3040	0.27
NHD	Frontal	TFHS000533	Neuron_Ex	3510	8068	3229.5	2.498
NHD	Frontal	TFHS000534	Neuron_Ex	3448	6028	3040	1.983
NHD	Frontal	TFHS000533	Neuron_Inh	1423	3785	3229.5	1.172
NHD	Frontal	TFHS000534	Neuron_Inh	1302	3445	3040	1.133
NHD	Frontal	TFHS000533	OPC	405	1682	3229.5	0.521
NHD	Frontal	TFHS000534	OPC	309	2086	3040	0.686
NHD	Frontal	TFHS000533	Oligo	1379	800	3229.5	0.248
NHD	Frontal	TFHS000534	Oligo	924	794	3040	0.261
NHD	Frontal	TFHS000533	Pericytes	27	605	3229.5	0.187
CON	Hippo	TFHS000529	Astro	1029	3614	2289	1.579
CON	Hippo	TFHS000530	Astro	805	3249	2237	1.452
CON	Hippo	TFHS000529	Lymphocyte	21	679	2289	0.297
CON	Hippo	TFHS000529	Micro-PVM	789	728	2289	0.318
CON	Hippo	TFHS000530	Micro-PVM	808	700.5	2237	0.313
CON	Hippo	TFHS000529	Neuron_Ex	623	17187	2289	7.509
CON	Hippo	TFHS000530	Neuron_Ex	500	12312	2237	5.504
CON	Hippo	TFHS000529	Neuron_Inh	644	6943	2289	3.033
CON	Hippo	TFHS000530	Neuron_Inh	734	6375.5	2237	2.85
CON	Hippo	TFHS000529	OPC	760	2928.5	2289	1.279
CON	Hippo	TFHS000530	OPC	788	3039.5	2237	1.359
CON	Hippo	TFHS000529	Oligo	2691	1869	2289	0.817
CON	Hippo	TFHS000530	Oligo	4390	2067	2237	0.924
CON	Hippo	TFHS000529	Pericytes	21	1434	2289	0.626
CON	Hippo	TFHS000530	Pericytes	41	1421	2237	0.635
NHD	Hippo	TFHS000535	Astro	535	3371	2409	1.399
NHD	Hippo	TFHS000535	Micro-PVM	331	2425	2409	1.007
NHD	Hippo	TFHS000535	Neuron_Ex	808	3286.5	2409	1.364
NHD	Hippo	TFHS000535	Neuron_Inh	239	4860	2409	2.017
NHD	Hippo	TFHS000535	OPC	267	4624	2409	1.919
NHD	Hippo	TFHS000535	Oligo	1345	1836	2409	0.762
NHD	Hippo	TFHS000535	Pericytes	65	1163	2409	0.483

### Sheet: B_threshold_sweep
UMI_floor	keep_CON	keep_NHD	n_CON_kept	n_NHD_kept	residual_depth_artifact	pct_artifact_over_0.15	retention_asymmetry_pp
400	0.857	0.946	1365	313	0.025	0.8	8.9
500	0.727	0.891	1157	295	0.023	0.6	16.4
750	0.468	0.813	745	269	0.022	0.7	34.5
1000	0.268	0.755	427	250	0.025	0.4	48.7
1250	0.134	0.692	213	229	0.035	1.6	55.8
1500	0.05	0.65	80	215	0.05	7	60

### Sheet: C_artifact_by_treatment
region	treatment	depth_gap_x	n_genes	median_abs_delta	pct_over_0.15	note
Frontal	raw_counts	2.32	2570	0.108	30.2
Frontal	log_normalized	2.32	2570	0.084	16.1
Frontal	thinned_750	2.32				the 750 floor deletes the shallow stratum; no matched estimate exists
Hippo	raw_counts	3.32	2764	0.141	46.1
Hippo	log_normalized	3.32	2764	0.114	32.3
Hippo	thinned_750	3.32				the 750 floor deletes the shallow stratum; no matched estimate exists

### Sheet: D_condition_balance
Region	cell_type	med_CON	med_NHD	n_CON	n_NHD	ratio_NHD_over_CON	balance
Frontal	Micro-PVM	726	730	823	330	1.006	matched
Frontal	OPC	2048.25	1884	1068	714	0.92	matched
Frontal	Neuron_Ex	9797.75	7048	2987	6958	0.719	matched
Frontal	Neuron_Inh	5347.5	3615	1745	2725	0.676	matched
Frontal	Astro	2506.25	1643.5	1369	1240	0.656	NHD shallower
Frontal	Oligo	1484	797	14588	2303	0.537	NHD shallower
Hippo	Micro-PVM	714.25	2425	1597	331	3.395	NHD deeper
Hippo	OPC	2984	4624	1548	267	1.55	NHD deeper
Hippo	Astro	3431.5	3371	1834	535	0.982	matched
Hippo	Oligo	1968	1836	7081	1345	0.933	matched
Hippo	Pericytes	1427.5	1163	62	65	0.815	matched
Hippo	Neuron_Inh	6659.25	4860	1378	239	0.73	matched
Hippo	Neuron_Ex	14749.5	3286.5	1123	808	0.223	NHD shallower

### Sheet: E_neuron_module_artifact
cell_type	region	program	depth_ratio_NHD_over_CON	control_split_x	n_per_arm	real_delta	depth_only_artifact	separable
Neuron_Ex	Frontal	Presynaptic	0.767	2.06	1433	-0.535	0.301	TRUE
Neuron_Ex	Frontal	OxPhos	0.767	2.06	1433	-0.548	0.288	TRUE
Neuron_Ex	Frontal	IEG	0.767	2.06	1433	-0.421	0.23	TRUE
Neuron_Ex	Frontal	Postsynaptic	0.767	2.06	1433	-0.17	0.439	FALSE
Neuron_Ex	Frontal	GluR_ionotropic	0.767	2.06	1433	0.054	0.307	FALSE
Neuron_Ex	Hippo	Presynaptic	0.218	5.71	539	-0.507	0.277	TRUE
Neuron_Ex	Hippo	OxPhos	0.218	5.71	539	-0.469	0.534	FALSE
Neuron_Ex	Hippo	IEG	0.218	5.71	539	-0.521	0.325	TRUE
Neuron_Ex	Hippo	Postsynaptic	0.218	5.71	539	-0.28	0.47	FALSE
Neuron_Ex	Hippo	GluR_ionotropic	0.218	5.71	539	-0.22	0.356	FALSE
Neuron_Inh	Frontal	Presynaptic	0.731	2.35	837	-0.199	0.637	FALSE
Neuron_Inh	Frontal	OxPhos	0.731	2.35	837	-0.212	0.692	FALSE
Neuron_Inh	Frontal	IEG	0.731	2.35	837	-0.171	0.311	FALSE
Neuron_Inh	Frontal	Postsynaptic	0.731	2.35	837	-0.112	0.155	FALSE
Neuron_Inh	Frontal	GluR_ionotropic	0.731	2.35	837	-0.128	0.304	FALSE
Neuron_Inh	Hippo	Presynaptic	0.73	2.86	661	-0.165	0.58	FALSE
Neuron_Inh	Hippo	OxPhos	0.73	2.86	661	-0.241	0.664	FALSE
Neuron_Inh	Hippo	IEG	0.73	2.86	661	-0.153	0.35	FALSE
Neuron_Inh	Hippo	Postsynaptic	0.73	2.86	661	-0.067	0.155	FALSE
Neuron_Inh	Hippo	GluR_ionotropic	0.73	2.86	661	-0.074	0.186	FALSE

### Sheet: F_myeloid_condition_depth
region	cell_set	n_CON	n_NHD	median_UMI_CON	median_UMI_NHD	ratio_NHD_over_CON	KS_D	KS_p
Frontal	Micro-PVM (Azimuth class)	823	330	722	736	1.019	0.09	0.0447
Frontal	Microglia (analysis set)	730	267	701.5	664	0.947	0.11	0.018
Hippo	Micro-PVM (Azimuth class)	1597	331	717	2425	3.382	0.606	6.81e-88
Hippo	Microglia (analysis set)	1539	288	710	2345	3.303	0.586	1.12e-72
